# Genome-wide landscape of RNA-binding protein dysregulation reveals a major impact on psychiatric disorder risk

**DOI:** 10.1101/2020.05.19.102319

**Authors:** Christopher Y. Park, Jian Zhou, Aaron K. Wong, Kathleen M. Chen, Chandra L. Theesfeld, Robert B. Darnell, Olga G. Troyanskaya

## Abstract

Despite the strong genetic basis of psychiatric disorders, the molecular origins of these diseases are still largely unmapped. RNA-binding proteins (RBPs) are responsible for most post-transcriptional regulation, from splicing to translational to localization. RBPs thus act as key gatekeepers of cellular homeostasis, especially in the brain. Here, we leverage a deep learning approach to interrogate variant effects genome-wide, and discover that the dysregulation of RBP target sites is a principal contributor to psychiatric disorder risk. We show that specific modes of RBP regulation are genetically linked to the heritability of psychiatric disorders, and demonstrate that diverse RBP regulatory functions are reflected in distinct genome-wide negative selection signatures. Notably, RBP dysregulation has a stronger impact on psychiatric disorders than common coding region variants and explains heritability not currently captured by large-scale molecular QTL studies (expression QTLs and splicing QTLs). We share genome-wide profiles of RBP target site dysregulation, which we used to identify DDHD2 as a candidate schizophrenia risk gene, in a public web server. This resource provides a novel analytical framework to connect the full range of RNA regulation to complex disease.
