## Supplemental Table 1 for "Genome-wide landscape of RNA-binding protein dysregulation reveals a major impact on psychiatric disorder risk"

### Sheet: Sheet1
List of RBP profiles used in this study (All models previously used in Zhou, Park et al Nature Genetics 2019).
RBP_model_ID	Species	RBP
AGO_adult_brain.BA4.human	Homo sapiens	AGO
AGO_adult_brain.Cingulate.gyrus.human	Homo sapiens	AGO
ELAVL_Adult_brain.all_human_samples.human	Homo sapiens	ELAVL
ELAVL_Adult_brain.BA9_Alzheimer.human	Homo sapiens	ELAVL
ELAVL_Adult_brain.BA9.human	Homo sapiens	ELAVL
HNRNPC_cell.line_HeLa.iCLIP.human	Homo sapiens	HNRNPC
LIN28A_cell.line_H9.ESC.human	Homo sapiens	LIN28A
MSI2_cell.line_NB4.human	Homo sapiens	MSI2
NOVA1_cell.line_PrimaryGBM.human	Homo sapiens	NOVA1
NSR100_cell.line_293T.human	Homo sapiens	NSR100
PTBP1_cell.line_HeLa.iCLIP.human	Homo sapiens	PTBP1
RBFOX2_cell.line_293T.human	Homo sapiens	RBFOX2
TIA1_cell.line_HeLa.iCLIP.human	Homo sapiens	TIA1
TIAL1_cell.line_HeLa.iCLIP.human	Homo sapiens	TIAL1
U2AF2_cell.line_HeLa.iCLIP_Hnrnpc_ctrl.human	Homo sapiens	U2AF2
U2AF2_cell.line_HeLa.iCLIP_Hnrnpc_KD.human	Homo sapiens	U2AF2
U2AF2_cell.line_HeLa.iCLIP.human	Homo sapiens	U2AF2
PABP_cell.line_HeLa.human	Homo sapiens	PABP
PABP_cell.line_LN229.human	Homo sapiens	PABP
AKAP8L_K562_eCLIP.rep1.ENCODE.human	Homo sapiens	AKAP8L
AKAP8L_K562_eCLIP.rep2.ENCODE.human	Homo sapiens	AKAP8L
AUH_HepG2_eCLIP.rep1.ENCODE.human	Homo sapiens	AUH
AUH_HepG2_eCLIP.rep2.ENCODE.human	Homo sapiens	AUH
BCCIP_HepG2_eCLIP.rep1.ENCODE.human	Homo sapiens	BCCIP
BCCIP_HepG2_eCLIP.rep2.ENCODE.human	Homo sapiens	BCCIP
BUD13_HepG2_eCLIP.rep1.ENCODE.human	Homo sapiens	BUD13
BUD13_HepG2_eCLIP.rep2.ENCODE.human	Homo sapiens	BUD13
BUD13_K562_eCLIP.rep1.ENCODE.human	Homo sapiens	BUD13
BUD13_K562_eCLIP.rep2.ENCODE.human	Homo sapiens	BUD13
CPSF6_K562_eCLIP.rep1.ENCODE.human	Homo sapiens	CPSF6
CPSF6_K562_eCLIP.rep2.ENCODE.human	Homo sapiens	CPSF6
CSTF2T_HepG2_eCLIP.rep1.ENCODE.human	Homo sapiens	CSTF2T
CSTF2T_HepG2_eCLIP.rep2.ENCODE.human	Homo sapiens	CSTF2T
CSTF2T_K562_eCLIP.rep1.ENCODE.human	Homo sapiens	CSTF2T
CSTF2T_K562_eCLIP.rep2.ENCODE.human	Homo sapiens	CSTF2T
DDX42_K562_eCLIP.rep1.ENCODE.human	Homo sapiens	DDX42
DDX42_K562_eCLIP.rep2.ENCODE.human	Homo sapiens	DDX42
DDX6_HepG2_eCLIP.rep1.ENCODE.human	Homo sapiens	DDX6
DDX6_HepG2_eCLIP.rep2.ENCODE.human	Homo sapiens	DDX6
DDX6_K562_eCLIP.rep1.ENCODE.human	Homo sapiens	DDX6
DDX6_K562_eCLIP.rep2.ENCODE.human	Homo sapiens	DDX6
DKC1_HepG2_eCLIP.rep2.ENCODE.human	Homo sapiens	DKC1
EFTUD2_HepG2_eCLIP.rep1.ENCODE.human	Homo sapiens	EFTUD2
EFTUD2_HepG2_eCLIP.rep2.ENCODE.human	Homo sapiens	EFTUD2
EFTUD2_K562_eCLIP.rep1.ENCODE.human	Homo sapiens	EFTUD2
EFTUD2_K562_eCLIP.rep2.ENCODE.human	Homo sapiens	EFTUD2
EIF3D_HepG2_eCLIP.rep1.ENCODE.human	Homo sapiens	EIF3D
EIF3D_HepG2_eCLIP.rep2.ENCODE.human	Homo sapiens	EIF3D
EIF4G2_K562_eCLIP.rep1.ENCODE.human	Homo sapiens	EIF4G2
EIF4G2_K562_eCLIP.rep2.ENCODE.human	Homo sapiens	EIF4G2
EWSR1_K562_eCLIP.rep1.ENCODE.human	Homo sapiens	EWSR1
EWSR1_K562_eCLIP.rep2.ENCODE.human	Homo sapiens	EWSR1
FAM120A_HepG2_eCLIP.rep1.ENCODE.human	Homo sapiens	FAM120A
FAM120A_HepG2_eCLIP.rep2.ENCODE.human	Homo sapiens	FAM120A
FAM120A_K562_eCLIP.rep1.ENCODE.human	Homo sapiens	FAM120A
FAM120A_K562_eCLIP.rep2.ENCODE.human	Homo sapiens	FAM120A
FASTKD2_K562_eCLIP.rep2.ENCODE.human	Homo sapiens	FASTKD2
GRSF1_HepG2_eCLIP.rep1.ENCODE.human	Homo sapiens	GRSF1
GRSF1_HepG2_eCLIP.rep2.ENCODE.human	Homo sapiens	GRSF1
GTF2F1_HepG2_eCLIP.rep1.ENCODE.human	Homo sapiens	GTF2F1
GTF2F1_HepG2_eCLIP.rep2.ENCODE.human	Homo sapiens	GTF2F1
GTF2F1_K562_eCLIP.rep1.ENCODE.human	Homo sapiens	GTF2F1
GTF2F1_K562_eCLIP.rep2.ENCODE.human	Homo sapiens	GTF2F1
HNRNPA1_HepG2_eCLIP.rep1.ENCODE.human	Homo sapiens	HNRNPA1
HNRNPA1_HepG2_eCLIP.rep2.ENCODE.human	Homo sapiens	HNRNPA1
HNRNPA1_K562_eCLIP.rep1.ENCODE.human	Homo sapiens	HNRNPA1
HNRNPA1_K562_eCLIP.rep2.ENCODE.human	Homo sapiens	HNRNPA1
HNRNPC_HepG2_eCLIP.rep1.ENCODE.human	Homo sapiens	HNRNPC
HNRNPC_HepG2_eCLIP.rep2.ENCODE.human	Homo sapiens	HNRNPC
HNRNPK_HepG2_eCLIP.rep1.ENCODE.human	Homo sapiens	HNRNPK
HNRNPK_HepG2_eCLIP.rep2.ENCODE.human	Homo sapiens	HNRNPK
HNRNPK_K562_eCLIP.rep1.ENCODE.human	Homo sapiens	HNRNPK
HNRNPK_K562_eCLIP.rep2.ENCODE.human	Homo sapiens	HNRNPK
HNRNPM_HepG2_eCLIP.rep1.ENCODE.human	Homo sapiens	HNRNPM
HNRNPM_HepG2_eCLIP.rep2.ENCODE.human	Homo sapiens	HNRNPM
HNRNPM_K562_eCLIP.rep1.ENCODE.human	Homo sapiens	HNRNPM
HNRNPM_K562_eCLIP.rep2.ENCODE.human	Homo sapiens	HNRNPM
HNRNPU_adrenal.gland_eCLIP.rep1.ENCODE.human	Homo sapiens	HNRNPU
HNRNPU_adrenal.gland_eCLIP.rep2.ENCODE.human	Homo sapiens	HNRNPU
HNRNPU_HepG2_eCLIP.rep1.ENCODE.human	Homo sapiens	HNRNPU
HNRNPU_HepG2_eCLIP.rep2.ENCODE.human	Homo sapiens	HNRNPU
HNRNPU_K562_eCLIP.rep1.ENCODE.human	Homo sapiens	HNRNPU
HNRNPU_K562_eCLIP.rep2.ENCODE.human	Homo sapiens	HNRNPU
HNRNPUL1_HepG2_eCLIP.rep1.ENCODE.human	Homo sapiens	HNRNPUL1
HNRNPUL1_HepG2_eCLIP.rep2.ENCODE.human	Homo sapiens	HNRNPUL1
HNRNPUL1_K562_eCLIP.rep1.ENCODE.human	Homo sapiens	HNRNPUL1
HNRNPUL1_K562_eCLIP.rep2.ENCODE.human	Homo sapiens	HNRNPUL1
IGF2BP3_HepG2_eCLIP.rep1.ENCODE.human	Homo sapiens	IGF2BP3
IGF2BP3_HepG2_eCLIP.rep2.ENCODE.human	Homo sapiens	IGF2BP3
ILF3_K562_eCLIP.rep1.ENCODE.human	Homo sapiens	ILF3
ILF3_K562_eCLIP.rep2.ENCODE.human	Homo sapiens	ILF3
KHDRBS1_K562_eCLIP.rep1.ENCODE.human	Homo sapiens	KHDRBS1
KHDRBS1_K562_eCLIP.rep2.ENCODE.human	Homo sapiens	KHDRBS1
KHSRP_K562_eCLIP.rep1.ENCODE.human	Homo sapiens	KHSRP
KHSRP_K562_eCLIP.rep2.ENCODE.human	Homo sapiens	KHSRP
LARP4_HepG2_eCLIP.rep1.ENCODE.human	Homo sapiens	LARP4
LARP4_HepG2_eCLIP.rep2.ENCODE.human	Homo sapiens	LARP4
LARP4_K562_eCLIP.rep1.ENCODE.human	Homo sapiens	LARP4
LARP4_K562_eCLIP.rep2.ENCODE.human	Homo sapiens	LARP4
LSM11_HepG2_eCLIP.rep1.ENCODE.human	Homo sapiens	LSM11
LSM11_HepG2_eCLIP.rep2.ENCODE.human	Homo sapiens	LSM11
LSM11_K562_eCLIP.rep1.ENCODE.human	Homo sapiens	LSM11
LSM11_K562_eCLIP.rep2.ENCODE.human	Homo sapiens	LSM11
MTPAP_K562_eCLIP.rep1.ENCODE.human	Homo sapiens	MTPAP
MTPAP_K562_eCLIP.rep2.ENCODE.human	Homo sapiens	MTPAP
NCBP2_HepG2_eCLIP.rep1.ENCODE.human	Homo sapiens	NCBP2
NCBP2_HepG2_eCLIP.rep2.ENCODE.human	Homo sapiens	NCBP2
NCBP2_K562_eCLIP.rep1.ENCODE.human	Homo sapiens	NCBP2
NCBP2_K562_eCLIP.rep2.ENCODE.human	Homo sapiens	NCBP2
NKRF_HepG2_eCLIP.rep1.ENCODE.human	Homo sapiens	NKRF
NKRF_HepG2_eCLIP.rep2.ENCODE.human	Homo sapiens	NKRF
NONO_K562_eCLIP.rep1.ENCODE.human	Homo sapiens	NONO
NONO_K562_eCLIP.rep2.ENCODE.human	Homo sapiens	NONO
PCBP2_HepG2_eCLIP.rep1.ENCODE.human	Homo sapiens	PCBP2
PCBP2_HepG2_eCLIP.rep2.ENCODE.human	Homo sapiens	PCBP2
PPIL4_K562_eCLIP.rep1.ENCODE.human	Homo sapiens	PPIL4
PPIL4_K562_eCLIP.rep2.ENCODE.human	Homo sapiens	PPIL4
PRPF8_HepG2_eCLIP.rep1.ENCODE.human	Homo sapiens	PRPF8
PRPF8_HepG2_eCLIP.rep2.ENCODE.human	Homo sapiens	PRPF8
PRPF8_K562_eCLIP.rep1.ENCODE.human	Homo sapiens	PRPF8
PRPF8_K562_eCLIP.rep2.ENCODE.human	Homo sapiens	PRPF8
PTBP1_K562_eCLIP.rep1.ENCODE.human	Homo sapiens	PTBP1
PTBP1_K562_eCLIP.rep2.ENCODE.human	Homo sapiens	PTBP1
PUM2_K562_eCLIP.rep1.ENCODE.human	Homo sapiens	PUM2
PUM2_K562_eCLIP.rep2.ENCODE.human	Homo sapiens	PUM2
QKI_HepG2_eCLIP.rep1.ENCODE.human	Homo sapiens	QKI
QKI_HepG2_eCLIP.rep2.ENCODE.human	Homo sapiens	QKI
QKI_K562_eCLIP.rep1.ENCODE.human	Homo sapiens	QKI
QKI_K562_eCLIP.rep2.ENCODE.human	Homo sapiens	QKI
RBFOX2_HepG2_eCLIP.rep1.ENCODE.human	Homo sapiens	RBFOX2
RBFOX2_HepG2_eCLIP.rep2.ENCODE.human	Homo sapiens	RBFOX2
RBM15_HepG2_eCLIP.rep1.ENCODE.human	Homo sapiens	RBM15
RBM15_HepG2_eCLIP.rep2.ENCODE.human	Homo sapiens	RBM15
RBM15_K562_eCLIP.rep1.ENCODE.human	Homo sapiens	RBM15
RBM15_K562_eCLIP.rep2.ENCODE.human	Homo sapiens	RBM15
RBM22_HepG2_eCLIP.rep1.ENCODE.human	Homo sapiens	RBM22
RBM22_HepG2_eCLIP.rep2.ENCODE.human	Homo sapiens	RBM22
RBM22_K562_eCLIP.rep1.ENCODE.human	Homo sapiens	RBM22
RBM22_K562_eCLIP.rep2.ENCODE.human	Homo sapiens	RBM22
RBM27_K562_eCLIP.rep1.ENCODE.human	Homo sapiens	RBM27
RBM27_K562_eCLIP.rep2.ENCODE.human	Homo sapiens	RBM27
RPS5_K562_eCLIP.rep1.ENCODE.human	Homo sapiens	RPS5
RPS5_K562_eCLIP.rep2.ENCODE.human	Homo sapiens	RPS5
SAFB2_K562_eCLIP.rep1.ENCODE.human	Homo sapiens	SAFB2
SAFB2_K562_eCLIP.rep2.ENCODE.human	Homo sapiens	SAFB2
SF3A3_HepG2_eCLIP.rep1.ENCODE.human	Homo sapiens	SF3A3
SF3A3_HepG2_eCLIP.rep2.ENCODE.human	Homo sapiens	SF3A3
SF3B4_HepG2_eCLIP.rep1.ENCODE.human	Homo sapiens	SF3B4
SF3B4_HepG2_eCLIP.rep2.ENCODE.human	Homo sapiens	SF3B4
SF3B4_K562_eCLIP.rep1.ENCODE.human	Homo sapiens	SF3B4
SF3B4_K562_eCLIP.rep2.ENCODE.human	Homo sapiens	SF3B4
SFPQ_HepG2_eCLIP.rep1.ENCODE.human	Homo sapiens	SFPQ
SFPQ_HepG2_eCLIP.rep2.ENCODE.human	Homo sapiens	SFPQ
SLTM_HepG2_eCLIP.rep1.ENCODE.human	Homo sapiens	SLTM
SLTM_HepG2_eCLIP.rep2.ENCODE.human	Homo sapiens	SLTM
SLTM_K562_eCLIP.rep1.ENCODE.human	Homo sapiens	SLTM
SLTM_K562_eCLIP.rep2.ENCODE.human	Homo sapiens	SLTM
SMNDC1_HepG2_eCLIP.rep2.ENCODE.human	Homo sapiens	SMNDC1
SMNDC1_K562_eCLIP.rep1.ENCODE.human	Homo sapiens	SMNDC1
SMNDC1_K562_eCLIP.rep2.ENCODE.human	Homo sapiens	SMNDC1
SRSF1_HepG2_eCLIP.rep1.ENCODE.human	Homo sapiens	SRSF1
SRSF1_HepG2_eCLIP.rep2.ENCODE.human	Homo sapiens	SRSF1
SRSF1_K562_eCLIP.rep1.ENCODE.human	Homo sapiens	SRSF1
SRSF1_K562_eCLIP.rep2.ENCODE.human	Homo sapiens	SRSF1
SRSF7_HepG2_eCLIP.rep1.ENCODE.human	Homo sapiens	SRSF7
SRSF7_HepG2_eCLIP.rep2.ENCODE.human	Homo sapiens	SRSF7
SRSF7_K562_eCLIP.rep1.ENCODE.human	Homo sapiens	SRSF7
SRSF7_K562_eCLIP.rep2.ENCODE.human	Homo sapiens	SRSF7
SRSF9_HepG2_eCLIP.rep1.ENCODE.human	Homo sapiens	SRSF9
SRSF9_HepG2_eCLIP.rep2.ENCODE.human	Homo sapiens	SRSF9
TAF15_HepG2_eCLIP.rep1.ENCODE.human	Homo sapiens	TAF15
TAF15_HepG2_eCLIP.rep2.ENCODE.human	Homo sapiens	TAF15
TAF15_K562_eCLIP.rep1.ENCODE.human	Homo sapiens	TAF15
TAF15_K562_eCLIP.rep2.ENCODE.human	Homo sapiens	TAF15
TARDBP_K562_eCLIP.rep1.ENCODE.human	Homo sapiens	TARDBP
TARDBP_K562_eCLIP.rep2.ENCODE.human	Homo sapiens	TARDBP
TBRG4_K562_eCLIP.rep1.ENCODE.human	Homo sapiens	TBRG4
TBRG4_K562_eCLIP.rep2.ENCODE.human	Homo sapiens	TBRG4
TIA1_HepG2_eCLIP.rep1.ENCODE.human	Homo sapiens	TIA1
TIA1_HepG2_eCLIP.rep2.ENCODE.human	Homo sapiens	TIA1
TNRC6A_K562_eCLIP.rep1.ENCODE.human	Homo sapiens	TNRC6A
TNRC6A_K562_eCLIP.rep2.ENCODE.human	Homo sapiens	TNRC6A
TRA2A_HepG2_eCLIP.rep2.ENCODE.human	Homo sapiens	TRA2A
TRA2A_K562_eCLIP.rep1.ENCODE.human	Homo sapiens	TRA2A
TRA2A_K562_eCLIP.rep2.ENCODE.human	Homo sapiens	TRA2A
U2AF1_HepG2_eCLIP.rep1.ENCODE.human	Homo sapiens	U2AF1
U2AF1_HepG2_eCLIP.rep2.ENCODE.human	Homo sapiens	U2AF1
U2AF1_K562_eCLIP.rep1.ENCODE.human	Homo sapiens	U2AF1
U2AF1_K562_eCLIP.rep2.ENCODE.human	Homo sapiens	U2AF1
U2AF2_HepG2_eCLIP.rep1.ENCODE.human	Homo sapiens	U2AF2
U2AF2_HepG2_eCLIP.rep2.ENCODE.human	Homo sapiens	U2AF2
U2AF2_K562_eCLIP.rep1.ENCODE.human	Homo sapiens	U2AF2
U2AF2_K562_eCLIP.rep2.ENCODE.human	Homo sapiens	U2AF2
UPF1_K562_eCLIP.rep1.ENCODE.human	Homo sapiens	UPF1
UPF1_K562_eCLIP.rep2.ENCODE.human	Homo sapiens	UPF1
XRCC6_K562_eCLIP.rep1.ENCODE.human	Homo sapiens	XRCC6
XRCC6_K562_eCLIP.rep2.ENCODE.human	Homo sapiens	XRCC6
XRN2_HepG2_eCLIP.rep1.ENCODE.human	Homo sapiens	XRN2
XRN2_HepG2_eCLIP.rep2.ENCODE.human	Homo sapiens	XRN2
XRN2_K562_eCLIP.rep1.ENCODE.human	Homo sapiens	XRN2
XRN2_K562_eCLIP.rep2.ENCODE.human	Homo sapiens	XRN2
ZRANB2_K562_eCLIP.rep2.ENCODE.human	Homo sapiens	ZRANB2
BRANCHPOINT_cell.line_HeLa.K562.human	Homo sapiens	BRANCHPOINT
AGO_adult_CD4.T.cells_KO.miR155.mouse	Mus musculus	AGO
AGO_adult_CD4.T.cells_WT.miR155.mouse	Mus musculus	AGO
AGO_adult_liver_KO.miR122.mouse	Mus musculus	AGO
AGO_adult_liver_WT.miR122.mouse	Mus musculus	AGO
AGO_adult_spinal.cord_SOD.mouse	Mus musculus	AGO
AGO_adult_spinal.cord.mouse	Mus musculus	AGO
AGO_P13_cortex.mouse	Mus musculus	AGO
CELF1_mix_heart.muscle.c2c12.mouse	Mus musculus	CELF1
ELAVL_Adult_whole.brain.mouse	Mus musculus	ELAVL
ELAVL_cell.line_N2A.mouse	Mus musculus	ELAVL
MBNL_cell.line_MEF.mouse	Mus musculus	MBNL
MBNL1_Adult_quadriceps.muscle.mouse	Mus musculus	MBNL1
MBNL1_cell.line_C2C12.mouse	Mus musculus	MBNL1
MBNL1_M4_whole.brain.mouse	Mus musculus	MBNL1
MBNL2_M3_hippocampus.mouse	Mus musculus	MBNL2
NOVA1_E18.5_cortex.mouse	Mus musculus	NOVA1
NOVA1.NOVA2_mix_brain.mouse	Mus musculus	NOVA1
NOVA1.NOVA2_P16_whole.brain.mouse	Mus musculus	NOVA1
NOVA2_E18.5_cortex.mouse	Mus musculus	NOVA2
PTBP2_E18.5_whole.brain.mouse	Mus musculus	PTBP2
RBFOX1_P15_whole.brain.mouse	Mus musculus	RBFOX1
RBFOX2_P15_whole.brain.mouse	Mus musculus	RBFOX2
RBFOX3_P15_whole.brain.mouse	Mus musculus	RBFOX3
SRSF3_cell.line_P19.embryonic.carcinoma.cells_tag.GFP.mouse	Mus musculus	SRSF3
SRSF4_cell.line_P19.embryonic.carcinoma.cells_tag.GFP.mouse	Mus musculus	SRSF4
TDP43_adult_spinal.cord.mouse	Mus musculus	TDP43
TDP43_P8_whole.brain.mouse	Mus musculus	TDP43
PABP_adult_Cortex.mouse	Mus musculus	PABP
PABP_embryo_Cortex.mouse	Mus musculus	PABP
