## Supplemental Table 4 for "Genome-wide landscape of RNA-binding protein dysregulation reveals a major impact on psychiatric disorder risk"

### Sheet: TPA RBP and QTL
GWAS	tow.standard	P-value	feature.type	Jointly fit factor	Jointly fit RBP model.id
ADHD	0.964741	0.00143275	RBP	AUH	HepG2|AUH|human|auh_HepG2_eCLIP.rep2.hg19
ADHD	0.0455907	0.432186	GTEx_eQTL_MaxCPP	AUH	HepG2|AUH|human|auh_HepG2_eCLIP.rep2.hg19
ADHD	0.512311	0.0754941	GTEx_sQTL_MaxCPP	AUH	HepG2|AUH|human|auh_HepG2_eCLIP.rep2.hg19
ADHD	0.141581	0.290139	CommonMind_isoQTL_MaxCPP	AUH	HepG2|AUH|human|auh_HepG2_eCLIP.rep2.hg19
ADHD	-0.135435	0.683395	BLUEPRINT_sQTL_MaxCPP	AUH	HepG2|AUH|human|auh_HepG2_eCLIP.rep2.hg19
ADHD	-0.136598	0.708211	BLUEPRINT_DNAMETH_MaxCPP	AUH	HepG2|AUH|human|auh_HepG2_eCLIP.rep2.hg19
ADHD	-0.493093	0.969857	BLUEPRINT_H3K27ac_MaxCPP	AUH	HepG2|AUH|human|auh_HepG2_eCLIP.rep2.hg19
ADHD	-0.0373234	0.564141	BLUEPRINT_H3K4me1_MaxCPP	AUH	HepG2|AUH|human|auh_HepG2_eCLIP.rep2.hg19
ADHD	1.25438	0.00122366	RBP	DDX42	K562|DDX42|human|ddx42_K562_eCLIP.rep1.hg19
ADHD	0.0563972	0.416921	GTEx_eQTL_MaxCPP	DDX42	K562|DDX42|human|ddx42_K562_eCLIP.rep1.hg19
ADHD	0.505767	0.0802667	GTEx_sQTL_MaxCPP	DDX42	K562|DDX42|human|ddx42_K562_eCLIP.rep1.hg19
ADHD	0.13983	0.293633	CommonMind_isoQTL_MaxCPP	DDX42	K562|DDX42|human|ddx42_K562_eCLIP.rep1.hg19
ADHD	-0.139698	0.688092	BLUEPRINT_sQTL_MaxCPP	DDX42	K562|DDX42|human|ddx42_K562_eCLIP.rep1.hg19
ADHD	-0.1585	0.736876	BLUEPRINT_DNAMETH_MaxCPP	DDX42	K562|DDX42|human|ddx42_K562_eCLIP.rep1.hg19
ADHD	-0.484626	0.966939	BLUEPRINT_H3K27ac_MaxCPP	DDX42	K562|DDX42|human|ddx42_K562_eCLIP.rep1.hg19
ADHD	-0.0336682	0.557601	BLUEPRINT_H3K4me1_MaxCPP	DDX42	K562|DDX42|human|ddx42_K562_eCLIP.rep1.hg19
ADHD	1.21826	0.000638186	RBP	DDX6	K562|DDX6|human|ddx6_K562_eCLIP.rep2.hg19
ADHD	0.0637259	0.406285	GTEx_eQTL_MaxCPP	DDX6	K562|DDX6|human|ddx6_K562_eCLIP.rep2.hg19
ADHD	0.526888	0.0707633	GTEx_sQTL_MaxCPP	DDX6	K562|DDX6|human|ddx6_K562_eCLIP.rep2.hg19
ADHD	0.13742	0.297071	CommonMind_isoQTL_MaxCPP	DDX6	K562|DDX6|human|ddx6_K562_eCLIP.rep2.hg19
ADHD	-0.129215	0.674157	BLUEPRINT_sQTL_MaxCPP	DDX6	K562|DDX6|human|ddx6_K562_eCLIP.rep2.hg19
ADHD	-0.182027	0.767679	BLUEPRINT_DNAMETH_MaxCPP	DDX6	K562|DDX6|human|ddx6_K562_eCLIP.rep2.hg19
ADHD	-0.471022	0.962284	BLUEPRINT_H3K27ac_MaxCPP	DDX6	K562|DDX6|human|ddx6_K562_eCLIP.rep2.hg19
ADHD	-0.0321703	0.554976	BLUEPRINT_H3K4me1_MaxCPP	DDX6	K562|DDX6|human|ddx6_K562_eCLIP.rep2.hg19
ADHD	1.29204	0.000579159	RBP	EFTUD2	HepG2|EFTUD2|human|eftud2_HepG2_eCLIP.rep2.hg19
ADHD	0.0477047	0.429513	GTEx_eQTL_MaxCPP	EFTUD2	HepG2|EFTUD2|human|eftud2_HepG2_eCLIP.rep2.hg19
ADHD	0.462218	0.10156	GTEx_sQTL_MaxCPP	EFTUD2	HepG2|EFTUD2|human|eftud2_HepG2_eCLIP.rep2.hg19
ADHD	0.154195	0.273969	CommonMind_isoQTL_MaxCPP	EFTUD2	HepG2|EFTUD2|human|eftud2_HepG2_eCLIP.rep2.hg19
ADHD	-0.137996	0.685343	BLUEPRINT_sQTL_MaxCPP	EFTUD2	HepG2|EFTUD2|human|eftud2_HepG2_eCLIP.rep2.hg19
ADHD	-0.169056	0.748103	BLUEPRINT_DNAMETH_MaxCPP	EFTUD2	HepG2|EFTUD2|human|eftud2_HepG2_eCLIP.rep2.hg19
ADHD	-0.497832	0.97066	BLUEPRINT_H3K27ac_MaxCPP	EFTUD2	HepG2|EFTUD2|human|eftud2_HepG2_eCLIP.rep2.hg19
ADHD	-0.0232255	0.539691	BLUEPRINT_H3K4me1_MaxCPP	EFTUD2	HepG2|EFTUD2|human|eftud2_HepG2_eCLIP.rep2.hg19
ADHD	0.866958	0.0111758	RBP	FAM120A	K562|FAM120A|human|fam120a_K562_eCLIP.rep1.hg19
ADHD	0.0557702	0.417452	GTEx_eQTL_MaxCPP	FAM120A	K562|FAM120A|human|fam120a_K562_eCLIP.rep1.hg19
ADHD	0.540032	0.0643724	GTEx_sQTL_MaxCPP	FAM120A	K562|FAM120A|human|fam120a_K562_eCLIP.rep1.hg19
ADHD	0.137464	0.296285	CommonMind_isoQTL_MaxCPP	FAM120A	K562|FAM120A|human|fam120a_K562_eCLIP.rep1.hg19
ADHD	-0.120272	0.663165	BLUEPRINT_sQTL_MaxCPP	FAM120A	K562|FAM120A|human|fam120a_K562_eCLIP.rep1.hg19
ADHD	-0.149172	0.724535	BLUEPRINT_DNAMETH_MaxCPP	FAM120A	K562|FAM120A|human|fam120a_K562_eCLIP.rep1.hg19
ADHD	-0.466799	0.961409	BLUEPRINT_H3K27ac_MaxCPP	FAM120A	K562|FAM120A|human|fam120a_K562_eCLIP.rep1.hg19
ADHD	-0.0432149	0.574087	BLUEPRINT_H3K4me1_MaxCPP	FAM120A	K562|FAM120A|human|fam120a_K562_eCLIP.rep1.hg19
ADHD	1.30433	4.85774e-05	RBP	IGF2BP3	HepG2|IGF2BP3|human|igf2bp3_HepG2_eCLIP.rep2.hg19
ADHD	0.0697866	0.397381	GTEx_eQTL_MaxCPP	IGF2BP3	HepG2|IGF2BP3|human|igf2bp3_HepG2_eCLIP.rep2.hg19
ADHD	0.514316	0.0750753	GTEx_sQTL_MaxCPP	IGF2BP3	HepG2|IGF2BP3|human|igf2bp3_HepG2_eCLIP.rep2.hg19
ADHD	0.150606	0.278831	CommonMind_isoQTL_MaxCPP	IGF2BP3	HepG2|IGF2BP3|human|igf2bp3_HepG2_eCLIP.rep2.hg19
ADHD	-0.128959	0.674494	BLUEPRINT_sQTL_MaxCPP	IGF2BP3	HepG2|IGF2BP3|human|igf2bp3_HepG2_eCLIP.rep2.hg19
ADHD	-0.220051	0.812325	BLUEPRINT_DNAMETH_MaxCPP	IGF2BP3	HepG2|IGF2BP3|human|igf2bp3_HepG2_eCLIP.rep2.hg19
ADHD	-0.460321	0.959106	BLUEPRINT_H3K27ac_MaxCPP	IGF2BP3	HepG2|IGF2BP3|human|igf2bp3_HepG2_eCLIP.rep2.hg19
ADHD	-0.0268658	0.546181	BLUEPRINT_H3K4me1_MaxCPP	IGF2BP3	HepG2|IGF2BP3|human|igf2bp3_HepG2_eCLIP.rep2.hg19
ADHD	1.35311	3.08674e-05	RBP	LARP4	HepG2|LARP4|human|larp4_HepG2_eCLIP.rep2.hg19
ADHD	0.0671113	0.401332	GTEx_eQTL_MaxCPP	LARP4	HepG2|LARP4|human|larp4_HepG2_eCLIP.rep2.hg19
ADHD	0.50067	0.0820551	GTEx_sQTL_MaxCPP	LARP4	HepG2|LARP4|human|larp4_HepG2_eCLIP.rep2.hg19
ADHD	0.154615	0.274651	CommonMind_isoQTL_MaxCPP	LARP4	HepG2|LARP4|human|larp4_HepG2_eCLIP.rep2.hg19
ADHD	-0.134291	0.680766	BLUEPRINT_sQTL_MaxCPP	LARP4	HepG2|LARP4|human|larp4_HepG2_eCLIP.rep2.hg19
ADHD	-0.226446	0.817707	BLUEPRINT_DNAMETH_MaxCPP	LARP4	HepG2|LARP4|human|larp4_HepG2_eCLIP.rep2.hg19
ADHD	-0.48063	0.965336	BLUEPRINT_H3K27ac_MaxCPP	LARP4	HepG2|LARP4|human|larp4_HepG2_eCLIP.rep2.hg19
ADHD	-0.0130474	0.52228	BLUEPRINT_H3K4me1_MaxCPP	LARP4	HepG2|LARP4|human|larp4_HepG2_eCLIP.rep2.hg19
ADHD	1.44614	3.50376e-05	RBP	NCBP2	K562|NCBP2|human|ncbp2_K562_eCLIP.rep1.hg19
ADHD	0.0555525	0.418074	GTEx_eQTL_MaxCPP	NCBP2	K562|NCBP2|human|ncbp2_K562_eCLIP.rep1.hg19
ADHD	0.505298	0.0784463	GTEx_sQTL_MaxCPP	NCBP2	K562|NCBP2|human|ncbp2_K562_eCLIP.rep1.hg19
ADHD	0.134487	0.300651	CommonMind_isoQTL_MaxCPP	NCBP2	K562|NCBP2|human|ncbp2_K562_eCLIP.rep1.hg19
ADHD	-0.135591	0.68267	BLUEPRINT_sQTL_MaxCPP	NCBP2	K562|NCBP2|human|ncbp2_K562_eCLIP.rep1.hg19
ADHD	-0.153011	0.728407	BLUEPRINT_DNAMETH_MaxCPP	NCBP2	K562|NCBP2|human|ncbp2_K562_eCLIP.rep1.hg19
ADHD	-0.485129	0.966919	BLUEPRINT_H3K27ac_MaxCPP	NCBP2	K562|NCBP2|human|ncbp2_K562_eCLIP.rep1.hg19
ADHD	-0.0396495	0.567618	BLUEPRINT_H3K4me1_MaxCPP	NCBP2	K562|NCBP2|human|ncbp2_K562_eCLIP.rep1.hg19
ADHD	1.5515	8.73166e-05	RBP	SF3A3	HepG2|SF3A3|human|sf3a3_HepG2_eCLIP.rep2.hg19
ADHD	0.0446588	0.433788	GTEx_eQTL_MaxCPP	SF3A3	HepG2|SF3A3|human|sf3a3_HepG2_eCLIP.rep2.hg19
ADHD	0.463026	0.0997425	GTEx_sQTL_MaxCPP	SF3A3	HepG2|SF3A3|human|sf3a3_HepG2_eCLIP.rep2.hg19
ADHD	0.158199	0.269429	CommonMind_isoQTL_MaxCPP	SF3A3	HepG2|SF3A3|human|sf3a3_HepG2_eCLIP.rep2.hg19
ADHD	-0.139592	0.688029	BLUEPRINT_sQTL_MaxCPP	SF3A3	HepG2|SF3A3|human|sf3a3_HepG2_eCLIP.rep2.hg19
ADHD	-0.162256	0.740692	BLUEPRINT_DNAMETH_MaxCPP	SF3A3	HepG2|SF3A3|human|sf3a3_HepG2_eCLIP.rep2.hg19
ADHD	-0.485816	0.967663	BLUEPRINT_H3K27ac_MaxCPP	SF3A3	HepG2|SF3A3|human|sf3a3_HepG2_eCLIP.rep2.hg19
ADHD	-0.0273455	0.546924	BLUEPRINT_H3K4me1_MaxCPP	SF3A3	HepG2|SF3A3|human|sf3a3_HepG2_eCLIP.rep2.hg19
ADHD	1.74674	2.94244e-05	RBP	SF3B4	HepG2|SF3B4|human|sf3b4_HepG2_eCLIP.rep2.hg19
ADHD	0.0302615	0.454829	GTEx_eQTL_MaxCPP	SF3B4	HepG2|SF3B4|human|sf3b4_HepG2_eCLIP.rep2.hg19
ADHD	0.448954	0.107063	GTEx_sQTL_MaxCPP	SF3B4	HepG2|SF3B4|human|sf3b4_HepG2_eCLIP.rep2.hg19
ADHD	0.161977	0.264295	CommonMind_isoQTL_MaxCPP	SF3B4	HepG2|SF3B4|human|sf3b4_HepG2_eCLIP.rep2.hg19
ADHD	-0.146959	0.697474	BLUEPRINT_sQTL_MaxCPP	SF3B4	HepG2|SF3B4|human|sf3b4_HepG2_eCLIP.rep2.hg19
ADHD	-0.156051	0.733201	BLUEPRINT_DNAMETH_MaxCPP	SF3B4	HepG2|SF3B4|human|sf3b4_HepG2_eCLIP.rep2.hg19
ADHD	-0.492219	0.969855	BLUEPRINT_H3K27ac_MaxCPP	SF3B4	HepG2|SF3B4|human|sf3b4_HepG2_eCLIP.rep2.hg19
ADHD	-0.0223076	0.53834	BLUEPRINT_H3K4me1_MaxCPP	SF3B4	HepG2|SF3B4|human|sf3b4_HepG2_eCLIP.rep2.hg19
ADHD	0.868097	0.00714083	RBP	UPF1	K562|UPF1|human|upf1_K562_eCLIP.rep1.hg19
ADHD	0.0490296	0.427258	GTEx_eQTL_MaxCPP	UPF1	K562|UPF1|human|upf1_K562_eCLIP.rep1.hg19
ADHD	0.527006	0.0687401	GTEx_sQTL_MaxCPP	UPF1	K562|UPF1|human|upf1_K562_eCLIP.rep1.hg19
ADHD	0.146808	0.283481	CommonMind_isoQTL_MaxCPP	UPF1	K562|UPF1|human|upf1_K562_eCLIP.rep1.hg19
ADHD	-0.125534	0.67073	BLUEPRINT_sQTL_MaxCPP	UPF1	K562|UPF1|human|upf1_K562_eCLIP.rep1.hg19
ADHD	-0.14536	0.720424	BLUEPRINT_DNAMETH_MaxCPP	UPF1	K562|UPF1|human|upf1_K562_eCLIP.rep1.hg19
ADHD	-0.480545	0.966027	BLUEPRINT_H3K27ac_MaxCPP	UPF1	K562|UPF1|human|upf1_K562_eCLIP.rep1.hg19
ADHD	-0.0399978	0.568632	BLUEPRINT_H3K4me1_MaxCPP	UPF1	K562|UPF1|human|upf1_K562_eCLIP.rep1.hg19
ADHD	1.2201	5.83456e-06	RBP	XRN2	HepG2|XRN2|human|xrn2_HepG2_eCLIP.rep2.hg19
ADHD	0.0776169	0.386029	GTEx_eQTL_MaxCPP	XRN2	HepG2|XRN2|human|xrn2_HepG2_eCLIP.rep2.hg19
ADHD	0.496138	0.0825944	GTEx_sQTL_MaxCPP	XRN2	HepG2|XRN2|human|xrn2_HepG2_eCLIP.rep2.hg19
ADHD	0.149807	0.280209	CommonMind_isoQTL_MaxCPP	XRN2	HepG2|XRN2|human|xrn2_HepG2_eCLIP.rep2.hg19
ADHD	-0.12853	0.674385	BLUEPRINT_sQTL_MaxCPP	XRN2	HepG2|XRN2|human|xrn2_HepG2_eCLIP.rep2.hg19
ADHD	-0.205654	0.792306	BLUEPRINT_DNAMETH_MaxCPP	XRN2	HepG2|XRN2|human|xrn2_HepG2_eCLIP.rep2.hg19
ADHD	-0.483064	0.966863	BLUEPRINT_H3K27ac_MaxCPP	XRN2	HepG2|XRN2|human|xrn2_HepG2_eCLIP.rep2.hg19
ADHD	-0.0228507	0.539206	BLUEPRINT_H3K4me1_MaxCPP	XRN2	HepG2|XRN2|human|xrn2_HepG2_eCLIP.rep2.hg19
ASD	0.187654	0.345709	RBP	AUH	HepG2|AUH|human|auh_HepG2_eCLIP.rep2.hg19
ASD	0.316033	0.204618	GTEx_eQTL_MaxCPP	AUH	HepG2|AUH|human|auh_HepG2_eCLIP.rep2.hg19
ASD	0.243368	0.30039	GTEx_sQTL_MaxCPP	AUH	HepG2|AUH|human|auh_HepG2_eCLIP.rep2.hg19
ASD	0.273621	0.222016	CommonMind_isoQTL_MaxCPP	AUH	HepG2|AUH|human|auh_HepG2_eCLIP.rep2.hg19
ASD	0.509739	0.0693633	BLUEPRINT_sQTL_MaxCPP	AUH	HepG2|AUH|human|auh_HepG2_eCLIP.rep2.hg19
ASD	-0.230757	0.752559	BLUEPRINT_DNAMETH_MaxCPP	AUH	HepG2|AUH|human|auh_HepG2_eCLIP.rep2.hg19
ASD	-0.167444	0.670043	BLUEPRINT_H3K27ac_MaxCPP	AUH	HepG2|AUH|human|auh_HepG2_eCLIP.rep2.hg19
ASD	0.379851	0.133773	BLUEPRINT_H3K4me1_MaxCPP	AUH	HepG2|AUH|human|auh_HepG2_eCLIP.rep2.hg19
ASD	0.324375	0.263137	RBP	DDX42	K562|DDX42|human|ddx42_K562_eCLIP.rep1.hg19
ASD	0.319422	0.202608	GTEx_eQTL_MaxCPP	DDX42	K562|DDX42|human|ddx42_K562_eCLIP.rep1.hg19
ASD	0.240501	0.302448	GTEx_sQTL_MaxCPP	DDX42	K562|DDX42|human|ddx42_K562_eCLIP.rep1.hg19
ASD	0.273086	0.223023	CommonMind_isoQTL_MaxCPP	DDX42	K562|DDX42|human|ddx42_K562_eCLIP.rep1.hg19
ASD	0.508945	0.0698713	BLUEPRINT_sQTL_MaxCPP	DDX42	K562|DDX42|human|ddx42_K562_eCLIP.rep1.hg19
ASD	-0.238132	0.758556	BLUEPRINT_DNAMETH_MaxCPP	DDX42	K562|DDX42|human|ddx42_K562_eCLIP.rep1.hg19
ASD	-0.164852	0.66745	BLUEPRINT_H3K27ac_MaxCPP	DDX42	K562|DDX42|human|ddx42_K562_eCLIP.rep1.hg19
ASD	0.382071	0.132417	BLUEPRINT_H3K4me1_MaxCPP	DDX42	K562|DDX42|human|ddx42_K562_eCLIP.rep1.hg19
ASD	1.15691	0.0215675	RBP	DDX6	K562|DDX6|human|ddx6_K562_eCLIP.rep2.hg19
ASD	0.337487	0.191692	GTEx_eQTL_MaxCPP	DDX6	K562|DDX6|human|ddx6_K562_eCLIP.rep2.hg19
ASD	0.239256	0.305999	GTEx_sQTL_MaxCPP	DDX6	K562|DDX6|human|ddx6_K562_eCLIP.rep2.hg19
ASD	0.268867	0.228617	CommonMind_isoQTL_MaxCPP	DDX6	K562|DDX6|human|ddx6_K562_eCLIP.rep2.hg19
ASD	0.514081	0.0695287	BLUEPRINT_sQTL_MaxCPP	DDX6	K562|DDX6|human|ddx6_K562_eCLIP.rep2.hg19
ASD	-0.289743	0.801545	BLUEPRINT_DNAMETH_MaxCPP	DDX6	K562|DDX6|human|ddx6_K562_eCLIP.rep2.hg19
ASD	-0.145951	0.648402	BLUEPRINT_H3K27ac_MaxCPP	DDX6	K562|DDX6|human|ddx6_K562_eCLIP.rep2.hg19
ASD	0.397229	0.125222	BLUEPRINT_H3K4me1_MaxCPP	DDX6	K562|DDX6|human|ddx6_K562_eCLIP.rep2.hg19
ASD	0.546657	0.106643	RBP	EFTUD2	HepG2|EFTUD2|human|eftud2_HepG2_eCLIP.rep2.hg19
ASD	0.317885	0.203863	GTEx_eQTL_MaxCPP	EFTUD2	HepG2|EFTUD2|human|eftud2_HepG2_eCLIP.rep2.hg19
ASD	0.217159	0.320767	GTEx_sQTL_MaxCPP	EFTUD2	HepG2|EFTUD2|human|eftud2_HepG2_eCLIP.rep2.hg19
ASD	0.279816	0.217257	CommonMind_isoQTL_MaxCPP	EFTUD2	HepG2|EFTUD2|human|eftud2_HepG2_eCLIP.rep2.hg19
ASD	0.506949	0.0704753	BLUEPRINT_sQTL_MaxCPP	EFTUD2	HepG2|EFTUD2|human|eftud2_HepG2_eCLIP.rep2.hg19
ASD	-0.248838	0.768268	BLUEPRINT_DNAMETH_MaxCPP	EFTUD2	HepG2|EFTUD2|human|eftud2_HepG2_eCLIP.rep2.hg19
ASD	-0.16969	0.6719	BLUEPRINT_H3K27ac_MaxCPP	EFTUD2	HepG2|EFTUD2|human|eftud2_HepG2_eCLIP.rep2.hg19
ASD	0.389028	0.1285	BLUEPRINT_H3K4me1_MaxCPP	EFTUD2	HepG2|EFTUD2|human|eftud2_HepG2_eCLIP.rep2.hg19
ASD	1.79864	0.00110259	RBP	FAM120A	K562|FAM120A|human|fam120a_K562_eCLIP.rep1.hg19
ASD	0.342381	0.188643	GTEx_eQTL_MaxCPP	FAM120A	K562|FAM120A|human|fam120a_K562_eCLIP.rep1.hg19
ASD	0.26084	0.290369	GTEx_sQTL_MaxCPP	FAM120A	K562|FAM120A|human|fam120a_K562_eCLIP.rep1.hg19
ASD	0.260414	0.236746	CommonMind_isoQTL_MaxCPP	FAM120A	K562|FAM120A|human|fam120a_K562_eCLIP.rep1.hg19
ASD	0.531917	0.0634377	BLUEPRINT_sQTL_MaxCPP	FAM120A	K562|FAM120A|human|fam120a_K562_eCLIP.rep1.hg19
ASD	-0.289954	0.801256	BLUEPRINT_DNAMETH_MaxCPP	FAM120A	K562|FAM120A|human|fam120a_K562_eCLIP.rep1.hg19
ASD	-0.117263	0.620039	BLUEPRINT_H3K27ac_MaxCPP	FAM120A	K562|FAM120A|human|fam120a_K562_eCLIP.rep1.hg19
ASD	0.394367	0.127226	BLUEPRINT_H3K4me1_MaxCPP	FAM120A	K562|FAM120A|human|fam120a_K562_eCLIP.rep1.hg19
ASD	0.606108	0.114413	RBP	IGF2BP3	HepG2|IGF2BP3|human|igf2bp3_HepG2_eCLIP.rep2.hg19
ASD	0.328603	0.196362	GTEx_eQTL_MaxCPP	IGF2BP3	HepG2|IGF2BP3|human|igf2bp3_HepG2_eCLIP.rep2.hg19
ASD	0.238477	0.304468	GTEx_sQTL_MaxCPP	IGF2BP3	HepG2|IGF2BP3|human|igf2bp3_HepG2_eCLIP.rep2.hg19
ASD	0.27785	0.219076	CommonMind_isoQTL_MaxCPP	IGF2BP3	HepG2|IGF2BP3|human|igf2bp3_HepG2_eCLIP.rep2.hg19
ASD	0.511234	0.0690598	BLUEPRINT_sQTL_MaxCPP	IGF2BP3	HepG2|IGF2BP3|human|igf2bp3_HepG2_eCLIP.rep2.hg19
ASD	-0.27529	0.79008	BLUEPRINT_DNAMETH_MaxCPP	IGF2BP3	HepG2|IGF2BP3|human|igf2bp3_HepG2_eCLIP.rep2.hg19
ASD	-0.151926	0.654617	BLUEPRINT_H3K27ac_MaxCPP	IGF2BP3	HepG2|IGF2BP3|human|igf2bp3_HepG2_eCLIP.rep2.hg19
ASD	0.388709	0.128523	BLUEPRINT_H3K4me1_MaxCPP	IGF2BP3	HepG2|IGF2BP3|human|igf2bp3_HepG2_eCLIP.rep2.hg19
ASD	0.333579	0.237187	RBP	LARP4	HepG2|LARP4|human|larp4_HepG2_eCLIP.rep2.hg19
ASD	0.322018	0.200601	GTEx_eQTL_MaxCPP	LARP4	HepG2|LARP4|human|larp4_HepG2_eCLIP.rep2.hg19
ASD	0.238803	0.304087	GTEx_sQTL_MaxCPP	LARP4	HepG2|LARP4|human|larp4_HepG2_eCLIP.rep2.hg19
ASD	0.277225	0.219361	CommonMind_isoQTL_MaxCPP	LARP4	HepG2|LARP4|human|larp4_HepG2_eCLIP.rep2.hg19
ASD	0.510457	0.0693633	BLUEPRINT_sQTL_MaxCPP	LARP4	HepG2|LARP4|human|larp4_HepG2_eCLIP.rep2.hg19
ASD	-0.254622	0.772558	BLUEPRINT_DNAMETH_MaxCPP	LARP4	HepG2|LARP4|human|larp4_HepG2_eCLIP.rep2.hg19
ASD	-0.163449	0.666061	BLUEPRINT_H3K27ac_MaxCPP	LARP4	HepG2|LARP4|human|larp4_HepG2_eCLIP.rep2.hg19
ASD	0.387231	0.129371	BLUEPRINT_H3K4me1_MaxCPP	LARP4	HepG2|LARP4|human|larp4_HepG2_eCLIP.rep2.hg19
ASD	0.0867932	0.435373	RBP	NCBP2	K562|NCBP2|human|ncbp2_K562_eCLIP.rep1.hg19
ASD	0.316553	0.204229	GTEx_eQTL_MaxCPP	NCBP2	K562|NCBP2|human|ncbp2_K562_eCLIP.rep1.hg19
ASD	0.245596	0.298621	GTEx_sQTL_MaxCPP	NCBP2	K562|NCBP2|human|ncbp2_K562_eCLIP.rep1.hg19
ASD	0.273452	0.222384	CommonMind_isoQTL_MaxCPP	NCBP2	K562|NCBP2|human|ncbp2_K562_eCLIP.rep1.hg19
ASD	0.51125	0.0688819	BLUEPRINT_sQTL_MaxCPP	NCBP2	K562|NCBP2|human|ncbp2_K562_eCLIP.rep1.hg19
ASD	-0.229709	0.751172	BLUEPRINT_DNAMETH_MaxCPP	NCBP2	K562|NCBP2|human|ncbp2_K562_eCLIP.rep1.hg19
ASD	-0.166174	0.668884	BLUEPRINT_H3K27ac_MaxCPP	NCBP2	K562|NCBP2|human|ncbp2_K562_eCLIP.rep1.hg19
ASD	0.378323	0.134671	BLUEPRINT_H3K4me1_MaxCPP	NCBP2	K562|NCBP2|human|ncbp2_K562_eCLIP.rep1.hg19
ASD	1.06871	0.0268667	RBP	SF3A3	HepG2|SF3A3|human|sf3a3_HepG2_eCLIP.rep2.hg19
ASD	0.316559	0.205	GTEx_eQTL_MaxCPP	SF3A3	HepG2|SF3A3|human|sf3a3_HepG2_eCLIP.rep2.hg19
ASD	0.200353	0.334545	GTEx_sQTL_MaxCPP	SF3A3	HepG2|SF3A3|human|sf3a3_HepG2_eCLIP.rep2.hg19
ASD	0.285165	0.21348	CommonMind_isoQTL_MaxCPP	SF3A3	HepG2|SF3A3|human|sf3a3_HepG2_eCLIP.rep2.hg19
ASD	0.50323	0.0717747	BLUEPRINT_sQTL_MaxCPP	SF3A3	HepG2|SF3A3|human|sf3a3_HepG2_eCLIP.rep2.hg19
ASD	-0.256697	0.775943	BLUEPRINT_DNAMETH_MaxCPP	SF3A3	HepG2|SF3A3|human|sf3a3_HepG2_eCLIP.rep2.hg19
ASD	-0.163836	0.666209	BLUEPRINT_H3K27ac_MaxCPP	SF3A3	HepG2|SF3A3|human|sf3a3_HepG2_eCLIP.rep2.hg19
ASD	0.393152	0.12642	BLUEPRINT_H3K4me1_MaxCPP	SF3A3	HepG2|SF3A3|human|sf3a3_HepG2_eCLIP.rep2.hg19
ASD	1.27587	0.01259	RBP	SF3B4	HepG2|SF3B4|human|sf3b4_HepG2_eCLIP.rep2.hg19
ASD	0.305148	0.212911	GTEx_eQTL_MaxCPP	SF3B4	HepG2|SF3B4|human|sf3b4_HepG2_eCLIP.rep2.hg19
ASD	0.187085	0.34476	GTEx_sQTL_MaxCPP	SF3B4	HepG2|SF3B4|human|sf3b4_HepG2_eCLIP.rep2.hg19
ASD	0.289035	0.209581	CommonMind_isoQTL_MaxCPP	SF3B4	HepG2|SF3B4|human|sf3b4_HepG2_eCLIP.rep2.hg19
ASD	0.495746	0.0740059	BLUEPRINT_sQTL_MaxCPP	SF3B4	HepG2|SF3B4|human|sf3b4_HepG2_eCLIP.rep2.hg19
ASD	-0.253897	0.773672	BLUEPRINT_DNAMETH_MaxCPP	SF3B4	HepG2|SF3B4|human|sf3b4_HepG2_eCLIP.rep2.hg19
ASD	-0.168803	0.671226	BLUEPRINT_H3K27ac_MaxCPP	SF3B4	HepG2|SF3B4|human|sf3b4_HepG2_eCLIP.rep2.hg19
ASD	0.397075	0.123863	BLUEPRINT_H3K4me1_MaxCPP	SF3B4	HepG2|SF3B4|human|sf3b4_HepG2_eCLIP.rep2.hg19
ASD	1.41861	0.005038	RBP	UPF1	K562|UPF1|human|upf1_K562_eCLIP.rep1.hg19
ASD	0.323335	0.199898	GTEx_eQTL_MaxCPP	UPF1	K562|UPF1|human|upf1_K562_eCLIP.rep1.hg19
ASD	0.236747	0.306476	GTEx_sQTL_MaxCPP	UPF1	K562|UPF1|human|upf1_K562_eCLIP.rep1.hg19
ASD	0.27911	0.218625	CommonMind_isoQTL_MaxCPP	UPF1	K562|UPF1|human|upf1_K562_eCLIP.rep1.hg19
ASD	0.515271	0.0673907	BLUEPRINT_sQTL_MaxCPP	UPF1	K562|UPF1|human|upf1_K562_eCLIP.rep1.hg19
ASD	-0.267969	0.784921	BLUEPRINT_DNAMETH_MaxCPP	UPF1	K562|UPF1|human|upf1_K562_eCLIP.rep1.hg19
ASD	-0.152576	0.655324	BLUEPRINT_H3K27ac_MaxCPP	UPF1	K562|UPF1|human|upf1_K562_eCLIP.rep1.hg19
ASD	0.393299	0.126592	BLUEPRINT_H3K4me1_MaxCPP	UPF1	K562|UPF1|human|upf1_K562_eCLIP.rep1.hg19
ASD	0.205675	0.326633	RBP	XRN2	HepG2|XRN2|human|xrn2_HepG2_eCLIP.rep2.hg19
ASD	0.321703	0.200552	GTEx_eQTL_MaxCPP	XRN2	HepG2|XRN2|human|xrn2_HepG2_eCLIP.rep2.hg19
ASD	0.240997	0.302205	GTEx_sQTL_MaxCPP	XRN2	HepG2|XRN2|human|xrn2_HepG2_eCLIP.rep2.hg19
ASD	0.275349	0.220595	CommonMind_isoQTL_MaxCPP	XRN2	HepG2|XRN2|human|xrn2_HepG2_eCLIP.rep2.hg19
ASD	0.51149	0.0687176	BLUEPRINT_sQTL_MaxCPP	XRN2	HepG2|XRN2|human|xrn2_HepG2_eCLIP.rep2.hg19
ASD	-0.242267	0.759285	BLUEPRINT_DNAMETH_MaxCPP	XRN2	HepG2|XRN2|human|xrn2_HepG2_eCLIP.rep2.hg19
ASD	-0.165095	0.66779	BLUEPRINT_H3K27ac_MaxCPP	XRN2	HepG2|XRN2|human|xrn2_HepG2_eCLIP.rep2.hg19
ASD	0.382185	0.131865	BLUEPRINT_H3K4me1_MaxCPP	XRN2	HepG2|XRN2|human|xrn2_HepG2_eCLIP.rep2.hg19
BD	1.16442	0.000101241	RBP	AUH	HepG2|AUH|human|auh_HepG2_eCLIP.rep2.hg19
BD	0.399352	0.063219	GTEx_eQTL_MaxCPP	AUH	HepG2|AUH|human|auh_HepG2_eCLIP.rep2.hg19
BD	0.348336	0.143151	GTEx_sQTL_MaxCPP	AUH	HepG2|AUH|human|auh_HepG2_eCLIP.rep2.hg19
BD	0.472686	0.0450168	CommonMind_isoQTL_MaxCPP	AUH	HepG2|AUH|human|auh_HepG2_eCLIP.rep2.hg19
BD	0.0321327	0.4381	BLUEPRINT_sQTL_MaxCPP	AUH	HepG2|AUH|human|auh_HepG2_eCLIP.rep2.hg19
BD	0.0309199	0.446394	BLUEPRINT_DNAMETH_MaxCPP	AUH	HepG2|AUH|human|auh_HepG2_eCLIP.rep2.hg19
BD	0.409179	0.0669757	BLUEPRINT_H3K27ac_MaxCPP	AUH	HepG2|AUH|human|auh_HepG2_eCLIP.rep2.hg19
BD	-0.243726	0.840871	BLUEPRINT_H3K4me1_MaxCPP	AUH	HepG2|AUH|human|auh_HepG2_eCLIP.rep2.hg19
BD	1.2182	0.000522579	RBP	DDX42	K562|DDX42|human|ddx42_K562_eCLIP.rep1.hg19
BD	0.41193	0.0578999	GTEx_eQTL_MaxCPP	DDX42	K562|DDX42|human|ddx42_K562_eCLIP.rep1.hg19
BD	0.34582	0.146365	GTEx_sQTL_MaxCPP	DDX42	K562|DDX42|human|ddx42_K562_eCLIP.rep1.hg19
BD	0.473107	0.0460445	CommonMind_isoQTL_MaxCPP	DDX42	K562|DDX42|human|ddx42_K562_eCLIP.rep1.hg19
BD	0.031779	0.439081	BLUEPRINT_sQTL_MaxCPP	DDX42	K562|DDX42|human|ddx42_K562_eCLIP.rep1.hg19
BD	0.0132234	0.477101	BLUEPRINT_DNAMETH_MaxCPP	DDX42	K562|DDX42|human|ddx42_K562_eCLIP.rep1.hg19
BD	0.422446	0.061453	BLUEPRINT_H3K27ac_MaxCPP	DDX42	K562|DDX42|human|ddx42_K562_eCLIP.rep1.hg19
BD	-0.243389	0.839296	BLUEPRINT_H3K4me1_MaxCPP	DDX42	K562|DDX42|human|ddx42_K562_eCLIP.rep1.hg19
BD	1.13995	0.000887153	RBP	DDX6	K562|DDX6|human|ddx6_K562_eCLIP.rep2.hg19
BD	0.419199	0.0551418	GTEx_eQTL_MaxCPP	DDX6	K562|DDX6|human|ddx6_K562_eCLIP.rep2.hg19
BD	0.364387	0.134569	GTEx_sQTL_MaxCPP	DDX6	K562|DDX6|human|ddx6_K562_eCLIP.rep2.hg19
BD	0.472747	0.0467859	CommonMind_isoQTL_MaxCPP	DDX6	K562|DDX6|human|ddx6_K562_eCLIP.rep2.hg19
BD	0.0432726	0.417797	BLUEPRINT_sQTL_MaxCPP	DDX6	K562|DDX6|human|ddx6_K562_eCLIP.rep2.hg19
BD	-0.00741164	0.512659	BLUEPRINT_DNAMETH_MaxCPP	DDX6	K562|DDX6|human|ddx6_K562_eCLIP.rep2.hg19
BD	0.437831	0.055771	BLUEPRINT_H3K27ac_MaxCPP	DDX6	K562|DDX6|human|ddx6_K562_eCLIP.rep2.hg19
BD	-0.242794	0.837777	BLUEPRINT_H3K4me1_MaxCPP	DDX6	K562|DDX6|human|ddx6_K562_eCLIP.rep2.hg19
BD	0.929983	0.0020729	RBP	EFTUD2	HepG2|EFTUD2|human|eftud2_HepG2_eCLIP.rep2.hg19
BD	0.403385	0.0618253	GTEx_eQTL_MaxCPP	EFTUD2	HepG2|EFTUD2|human|eftud2_HepG2_eCLIP.rep2.hg19
BD	0.320534	0.164566	GTEx_sQTL_MaxCPP	EFTUD2	HepG2|EFTUD2|human|eftud2_HepG2_eCLIP.rep2.hg19
BD	0.483219	0.0425937	CommonMind_isoQTL_MaxCPP	EFTUD2	HepG2|EFTUD2|human|eftud2_HepG2_eCLIP.rep2.hg19
BD	0.0363127	0.430382	BLUEPRINT_sQTL_MaxCPP	EFTUD2	HepG2|EFTUD2|human|eftud2_HepG2_eCLIP.rep2.hg19
BD	0.0122732	0.478771	BLUEPRINT_DNAMETH_MaxCPP	EFTUD2	HepG2|EFTUD2|human|eftud2_HepG2_eCLIP.rep2.hg19
BD	0.411171	0.0666325	BLUEPRINT_H3K27ac_MaxCPP	EFTUD2	HepG2|EFTUD2|human|eftud2_HepG2_eCLIP.rep2.hg19
BD	-0.23825	0.834851	BLUEPRINT_H3K4me1_MaxCPP	EFTUD2	HepG2|EFTUD2|human|eftud2_HepG2_eCLIP.rep2.hg19
BD	1.0635	0.000273001	RBP	FAM120A	K562|FAM120A|human|fam120a_K562_eCLIP.rep1.hg19
BD	0.414207	0.0573104	GTEx_eQTL_MaxCPP	FAM120A	K562|FAM120A|human|fam120a_K562_eCLIP.rep1.hg19
BD	0.379602	0.12456	GTEx_sQTL_MaxCPP	FAM120A	K562|FAM120A|human|fam120a_K562_eCLIP.rep1.hg19
BD	0.470724	0.0469858	CommonMind_isoQTL_MaxCPP	FAM120A	K562|FAM120A|human|fam120a_K562_eCLIP.rep1.hg19
BD	0.0531657	0.399333	BLUEPRINT_sQTL_MaxCPP	FAM120A	K562|FAM120A|human|fam120a_K562_eCLIP.rep1.hg19
BD	0.0145527	0.475074	BLUEPRINT_DNAMETH_MaxCPP	FAM120A	K562|FAM120A|human|fam120a_K562_eCLIP.rep1.hg19
BD	0.445633	0.0521719	BLUEPRINT_H3K27ac_MaxCPP	FAM120A	K562|FAM120A|human|fam120a_K562_eCLIP.rep1.hg19
BD	-0.251019	0.846368	BLUEPRINT_H3K4me1_MaxCPP	FAM120A	K562|FAM120A|human|fam120a_K562_eCLIP.rep1.hg19
BD	0.87226	0.00506866	RBP	IGF2BP3	HepG2|IGF2BP3|human|igf2bp3_HepG2_eCLIP.rep2.hg19
BD	0.415913	0.055762	GTEx_eQTL_MaxCPP	IGF2BP3	HepG2|IGF2BP3|human|igf2bp3_HepG2_eCLIP.rep2.hg19
BD	0.358774	0.137261	GTEx_sQTL_MaxCPP	IGF2BP3	HepG2|IGF2BP3|human|igf2bp3_HepG2_eCLIP.rep2.hg19
BD	0.481076	0.0431744	CommonMind_isoQTL_MaxCPP	IGF2BP3	HepG2|IGF2BP3|human|igf2bp3_HepG2_eCLIP.rep2.hg19
BD	0.0432381	0.417363	BLUEPRINT_sQTL_MaxCPP	IGF2BP3	HepG2|IGF2BP3|human|igf2bp3_HepG2_eCLIP.rep2.hg19
BD	-0.0183812	0.531696	BLUEPRINT_DNAMETH_MaxCPP	IGF2BP3	HepG2|IGF2BP3|human|igf2bp3_HepG2_eCLIP.rep2.hg19
BD	0.435743	0.0550694	BLUEPRINT_H3K27ac_MaxCPP	IGF2BP3	HepG2|IGF2BP3|human|igf2bp3_HepG2_eCLIP.rep2.hg19
BD	-0.242235	0.839028	BLUEPRINT_H3K4me1_MaxCPP	IGF2BP3	HepG2|IGF2BP3|human|igf2bp3_HepG2_eCLIP.rep2.hg19
BD	1.29634	0.000471017	RBP	LARP4	HepG2|LARP4|human|larp4_HepG2_eCLIP.rep2.hg19
BD	0.422928	0.0534581	GTEx_eQTL_MaxCPP	LARP4	HepG2|LARP4|human|larp4_HepG2_eCLIP.rep2.hg19
BD	0.339506	0.152785	GTEx_sQTL_MaxCPP	LARP4	HepG2|LARP4|human|larp4_HepG2_eCLIP.rep2.hg19
BD	0.487195	0.042127	CommonMind_isoQTL_MaxCPP	LARP4	HepG2|LARP4|human|larp4_HepG2_eCLIP.rep2.hg19
BD	0.0381462	0.427205	BLUEPRINT_sQTL_MaxCPP	LARP4	HepG2|LARP4|human|larp4_HepG2_eCLIP.rep2.hg19
BD	-0.0522171	0.5886	BLUEPRINT_DNAMETH_MaxCPP	LARP4	HepG2|LARP4|human|larp4_HepG2_eCLIP.rep2.hg19
BD	0.428179	0.0597139	BLUEPRINT_H3K27ac_MaxCPP	LARP4	HepG2|LARP4|human|larp4_HepG2_eCLIP.rep2.hg19
BD	-0.223639	0.818287	BLUEPRINT_H3K4me1_MaxCPP	LARP4	HepG2|LARP4|human|larp4_HepG2_eCLIP.rep2.hg19
BD	1.09275	0.00151622	RBP	NCBP2	K562|NCBP2|human|ncbp2_K562_eCLIP.rep1.hg19
BD	0.4088	0.0590628	GTEx_eQTL_MaxCPP	NCBP2	K562|NCBP2|human|ncbp2_K562_eCLIP.rep1.hg19
BD	0.350516	0.142787	GTEx_sQTL_MaxCPP	NCBP2	K562|NCBP2|human|ncbp2_K562_eCLIP.rep1.hg19
BD	0.469952	0.0470594	CommonMind_isoQTL_MaxCPP	NCBP2	K562|NCBP2|human|ncbp2_K562_eCLIP.rep1.hg19
BD	0.0383658	0.426687	BLUEPRINT_sQTL_MaxCPP	NCBP2	K562|NCBP2|human|ncbp2_K562_eCLIP.rep1.hg19
BD	0.0236045	0.459358	BLUEPRINT_DNAMETH_MaxCPP	NCBP2	K562|NCBP2|human|ncbp2_K562_eCLIP.rep1.hg19
BD	0.421228	0.0619803	BLUEPRINT_H3K27ac_MaxCPP	NCBP2	K562|NCBP2|human|ncbp2_K562_eCLIP.rep1.hg19
BD	-0.251163	0.84713	BLUEPRINT_H3K4me1_MaxCPP	NCBP2	K562|NCBP2|human|ncbp2_K562_eCLIP.rep1.hg19
BD	1.40045	0.000205934	RBP	SF3A3	HepG2|SF3A3|human|sf3a3_HepG2_eCLIP.rep2.hg19
BD	0.399422	0.0632017	GTEx_eQTL_MaxCPP	SF3A3	HepG2|SF3A3|human|sf3a3_HepG2_eCLIP.rep2.hg19
BD	0.309919	0.174196	GTEx_sQTL_MaxCPP	SF3A3	HepG2|SF3A3|human|sf3a3_HepG2_eCLIP.rep2.hg19
BD	0.488215	0.0408348	CommonMind_isoQTL_MaxCPP	SF3A3	HepG2|SF3A3|human|sf3a3_HepG2_eCLIP.rep2.hg19
BD	0.0337561	0.435161	BLUEPRINT_sQTL_MaxCPP	SF3A3	HepG2|SF3A3|human|sf3a3_HepG2_eCLIP.rep2.hg19
BD	0.00907801	0.484363	BLUEPRINT_DNAMETH_MaxCPP	SF3A3	HepG2|SF3A3|human|sf3a3_HepG2_eCLIP.rep2.hg19
BD	0.41908	0.0630183	BLUEPRINT_H3K27ac_MaxCPP	SF3A3	HepG2|SF3A3|human|sf3a3_HepG2_eCLIP.rep2.hg19
BD	-0.237701	0.834666	BLUEPRINT_H3K4me1_MaxCPP	SF3A3	HepG2|SF3A3|human|sf3a3_HepG2_eCLIP.rep2.hg19
BD	1.68203	6.38207e-06	RBP	SF3B4	HepG2|SF3B4|human|sf3b4_HepG2_eCLIP.rep2.hg19
BD	0.385222	0.0701076	GTEx_eQTL_MaxCPP	SF3B4	HepG2|SF3B4|human|sf3b4_HepG2_eCLIP.rep2.hg19
BD	0.29284	0.18703	GTEx_sQTL_MaxCPP	SF3B4	HepG2|SF3B4|human|sf3b4_HepG2_eCLIP.rep2.hg19
BD	0.491759	0.0391954	CommonMind_isoQTL_MaxCPP	SF3B4	HepG2|SF3B4|human|sf3b4_HepG2_eCLIP.rep2.hg19
BD	0.0259543	0.449796	BLUEPRINT_sQTL_MaxCPP	SF3B4	HepG2|SF3B4|human|sf3b4_HepG2_eCLIP.rep2.hg19
BD	0.0121272	0.47906	BLUEPRINT_DNAMETH_MaxCPP	SF3B4	HepG2|SF3B4|human|sf3b4_HepG2_eCLIP.rep2.hg19
BD	0.411895	0.0658464	BLUEPRINT_H3K27ac_MaxCPP	SF3B4	HepG2|SF3B4|human|sf3b4_HepG2_eCLIP.rep2.hg19
BD	-0.231686	0.82914	BLUEPRINT_H3K4me1_MaxCPP	SF3B4	HepG2|SF3B4|human|sf3b4_HepG2_eCLIP.rep2.hg19
BD	1.29077	7.70492e-05	RBP	UPF1	K562|UPF1|human|upf1_K562_eCLIP.rep1.hg19
BD	0.40556	0.0605132	GTEx_eQTL_MaxCPP	UPF1	K562|UPF1|human|upf1_K562_eCLIP.rep1.hg19
BD	0.36272	0.134128	GTEx_sQTL_MaxCPP	UPF1	K562|UPF1|human|upf1_K562_eCLIP.rep1.hg19
BD	0.481143	0.0427617	CommonMind_isoQTL_MaxCPP	UPF1	K562|UPF1|human|upf1_K562_eCLIP.rep1.hg19
BD	0.046033	0.412203	BLUEPRINT_sQTL_MaxCPP	UPF1	K562|UPF1|human|upf1_K562_eCLIP.rep1.hg19
BD	0.0122208	0.478974	BLUEPRINT_DNAMETH_MaxCPP	UPF1	K562|UPF1|human|upf1_K562_eCLIP.rep1.hg19
BD	0.427912	0.0587645	BLUEPRINT_H3K27ac_MaxCPP	UPF1	K562|UPF1|human|upf1_K562_eCLIP.rep1.hg19
BD	-0.244406	0.841094	BLUEPRINT_H3K4me1_MaxCPP	UPF1	K562|UPF1|human|upf1_K562_eCLIP.rep1.hg19
BD	0.937753	0.0029814	RBP	XRN2	HepG2|XRN2|human|xrn2_HepG2_eCLIP.rep2.hg19
BD	0.423915	0.0528464	GTEx_eQTL_MaxCPP	XRN2	HepG2|XRN2|human|xrn2_HepG2_eCLIP.rep2.hg19
BD	0.342631	0.148453	GTEx_sQTL_MaxCPP	XRN2	HepG2|XRN2|human|xrn2_HepG2_eCLIP.rep2.hg19
BD	0.480826	0.043302	CommonMind_isoQTL_MaxCPP	XRN2	HepG2|XRN2|human|xrn2_HepG2_eCLIP.rep2.hg19
BD	0.0426557	0.418357	BLUEPRINT_sQTL_MaxCPP	XRN2	HepG2|XRN2|human|xrn2_HepG2_eCLIP.rep2.hg19
BD	-0.0162313	0.528124	BLUEPRINT_DNAMETH_MaxCPP	XRN2	HepG2|XRN2|human|xrn2_HepG2_eCLIP.rep2.hg19
BD	0.420871	0.0621418	BLUEPRINT_H3K27ac_MaxCPP	XRN2	HepG2|XRN2|human|xrn2_HepG2_eCLIP.rep2.hg19
BD	-0.236877	0.833115	BLUEPRINT_H3K4me1_MaxCPP	XRN2	HepG2|XRN2|human|xrn2_HepG2_eCLIP.rep2.hg19
MDD	0.802264	0.0109933	RBP	AUH	HepG2|AUH|human|auh_HepG2_eCLIP.rep2.hg19
MDD	0.630576	0.0127781	GTEx_eQTL_MaxCPP	AUH	HepG2|AUH|human|auh_HepG2_eCLIP.rep2.hg19
MDD	-0.0591691	0.573473	GTEx_sQTL_MaxCPP	AUH	HepG2|AUH|human|auh_HepG2_eCLIP.rep2.hg19
MDD	0.0637685	0.390961	CommonMind_isoQTL_MaxCPP	AUH	HepG2|AUH|human|auh_HepG2_eCLIP.rep2.hg19
MDD	0.0397054	0.425988	BLUEPRINT_sQTL_MaxCPP	AUH	HepG2|AUH|human|auh_HepG2_eCLIP.rep2.hg19
MDD	0.039306	0.43543	BLUEPRINT_DNAMETH_MaxCPP	AUH	HepG2|AUH|human|auh_HepG2_eCLIP.rep2.hg19
MDD	-0.0866052	0.62414	BLUEPRINT_H3K27ac_MaxCPP	AUH	HepG2|AUH|human|auh_HepG2_eCLIP.rep2.hg19
MDD	-0.226982	0.817254	BLUEPRINT_H3K4me1_MaxCPP	AUH	HepG2|AUH|human|auh_HepG2_eCLIP.rep2.hg19
MDD	0.88371	0.0127557	RBP	DDX42	K562|DDX42|human|ddx42_K562_eCLIP.rep1.hg19
MDD	0.638452	0.011906	GTEx_eQTL_MaxCPP	DDX42	K562|DDX42|human|ddx42_K562_eCLIP.rep1.hg19
MDD	-0.0604455	0.574684	GTEx_sQTL_MaxCPP	DDX42	K562|DDX42|human|ddx42_K562_eCLIP.rep1.hg19
MDD	0.0624916	0.393148	CommonMind_isoQTL_MaxCPP	DDX42	K562|DDX42|human|ddx42_K562_eCLIP.rep1.hg19
MDD	0.0390514	0.427226	BLUEPRINT_sQTL_MaxCPP	DDX42	K562|DDX42|human|ddx42_K562_eCLIP.rep1.hg19
MDD	0.0278139	0.454369	BLUEPRINT_DNAMETH_MaxCPP	DDX42	K562|DDX42|human|ddx42_K562_eCLIP.rep1.hg19
MDD	-0.0783132	0.612399	BLUEPRINT_H3K27ac_MaxCPP	DDX42	K562|DDX42|human|ddx42_K562_eCLIP.rep1.hg19
MDD	-0.226046	0.815562	BLUEPRINT_H3K4me1_MaxCPP	DDX42	K562|DDX42|human|ddx42_K562_eCLIP.rep1.hg19
MDD	0.463069	0.109513	RBP	DDX6	K562|DDX6|human|ddx6_K562_eCLIP.rep2.hg19
MDD	0.638062	0.0120726	GTEx_eQTL_MaxCPP	DDX6	K562|DDX6|human|ddx6_K562_eCLIP.rep2.hg19
MDD	-0.0459354	0.557047	GTEx_sQTL_MaxCPP	DDX6	K562|DDX6|human|ddx6_K562_eCLIP.rep2.hg19
MDD	0.0627051	0.392939	CommonMind_isoQTL_MaxCPP	DDX6	K562|DDX6|human|ddx6_K562_eCLIP.rep2.hg19
MDD	0.0470774	0.412665	BLUEPRINT_sQTL_MaxCPP	DDX6	K562|DDX6|human|ddx6_K562_eCLIP.rep2.hg19
MDD	0.0326302	0.446765	BLUEPRINT_DNAMETH_MaxCPP	DDX6	K562|DDX6|human|ddx6_K562_eCLIP.rep2.hg19
MDD	-0.0736805	0.605901	BLUEPRINT_H3K27ac_MaxCPP	DDX6	K562|DDX6|human|ddx6_K562_eCLIP.rep2.hg19
MDD	-0.230913	0.820755	BLUEPRINT_H3K4me1_MaxCPP	DDX6	K562|DDX6|human|ddx6_K562_eCLIP.rep2.hg19
MDD	0.76682	0.0127152	RBP	EFTUD2	HepG2|EFTUD2|human|eftud2_HepG2_eCLIP.rep2.hg19
MDD	0.627561	0.0130894	GTEx_eQTL_MaxCPP	EFTUD2	HepG2|EFTUD2|human|eftud2_HepG2_eCLIP.rep2.hg19
MDD	-0.0794901	0.598418	GTEx_sQTL_MaxCPP	EFTUD2	HepG2|EFTUD2|human|eftud2_HepG2_eCLIP.rep2.hg19
MDD	0.0709306	0.378943	CommonMind_isoQTL_MaxCPP	EFTUD2	HepG2|EFTUD2|human|eftud2_HepG2_eCLIP.rep2.hg19
MDD	0.0387304	0.427937	BLUEPRINT_sQTL_MaxCPP	EFTUD2	HepG2|EFTUD2|human|eftud2_HepG2_eCLIP.rep2.hg19
MDD	0.0287817	0.452646	BLUEPRINT_DNAMETH_MaxCPP	EFTUD2	HepG2|EFTUD2|human|eftud2_HepG2_eCLIP.rep2.hg19
MDD	-0.0849297	0.62194	BLUEPRINT_H3K27ac_MaxCPP	EFTUD2	HepG2|EFTUD2|human|eftud2_HepG2_eCLIP.rep2.hg19
MDD	-0.224008	0.81362	BLUEPRINT_H3K4me1_MaxCPP	EFTUD2	HepG2|EFTUD2|human|eftud2_HepG2_eCLIP.rep2.hg19
MDD	0.361411	0.170612	RBP	FAM120A	K562|FAM120A|human|fam120a_K562_eCLIP.rep1.hg19
MDD	0.637099	0.0122004	GTEx_eQTL_MaxCPP	FAM120A	K562|FAM120A|human|fam120a_K562_eCLIP.rep1.hg19
MDD	-0.0394269	0.549231	GTEx_sQTL_MaxCPP	FAM120A	K562|FAM120A|human|fam120a_K562_eCLIP.rep1.hg19
MDD	0.0626142	0.393171	CommonMind_isoQTL_MaxCPP	FAM120A	K562|FAM120A|human|fam120a_K562_eCLIP.rep1.hg19
MDD	0.0507831	0.4058	BLUEPRINT_sQTL_MaxCPP	FAM120A	K562|FAM120A|human|fam120a_K562_eCLIP.rep1.hg19
MDD	0.0420269	0.431561	BLUEPRINT_DNAMETH_MaxCPP	FAM120A	K562|FAM120A|human|fam120a_K562_eCLIP.rep1.hg19
MDD	-0.0719863	0.603601	BLUEPRINT_H3K27ac_MaxCPP	FAM120A	K562|FAM120A|human|fam120a_K562_eCLIP.rep1.hg19
MDD	-0.234021	0.824453	BLUEPRINT_H3K4me1_MaxCPP	FAM120A	K562|FAM120A|human|fam120a_K562_eCLIP.rep1.hg19
MDD	0.723947	0.0222061	RBP	IGF2BP3	HepG2|IGF2BP3|human|igf2bp3_HepG2_eCLIP.rep2.hg19
MDD	0.64094	0.0115795	GTEx_eQTL_MaxCPP	IGF2BP3	HepG2|IGF2BP3|human|igf2bp3_HepG2_eCLIP.rep2.hg19
MDD	-0.0503926	0.562808	GTEx_sQTL_MaxCPP	IGF2BP3	HepG2|IGF2BP3|human|igf2bp3_HepG2_eCLIP.rep2.hg19
MDD	0.0697617	0.380852	CommonMind_isoQTL_MaxCPP	IGF2BP3	HepG2|IGF2BP3|human|igf2bp3_HepG2_eCLIP.rep2.hg19
MDD	0.0449552	0.416374	BLUEPRINT_sQTL_MaxCPP	IGF2BP3	HepG2|IGF2BP3|human|igf2bp3_HepG2_eCLIP.rep2.hg19
MDD	0.00326125	0.494673	BLUEPRINT_DNAMETH_MaxCPP	IGF2BP3	HepG2|IGF2BP3|human|igf2bp3_HepG2_eCLIP.rep2.hg19
MDD	-0.0654251	0.594362	BLUEPRINT_H3K27ac_MaxCPP	IGF2BP3	HepG2|IGF2BP3|human|igf2bp3_HepG2_eCLIP.rep2.hg19
MDD	-0.225733	0.81547	BLUEPRINT_H3K4me1_MaxCPP	IGF2BP3	HepG2|IGF2BP3|human|igf2bp3_HepG2_eCLIP.rep2.hg19
MDD	0.711394	0.0299996	RBP	LARP4	HepG2|LARP4|human|larp4_HepG2_eCLIP.rep2.hg19
MDD	0.635983	0.0121138	GTEx_eQTL_MaxCPP	LARP4	HepG2|LARP4|human|larp4_HepG2_eCLIP.rep2.hg19
MDD	-0.0609588	0.575533	GTEx_sQTL_MaxCPP	LARP4	HepG2|LARP4|human|larp4_HepG2_eCLIP.rep2.hg19
MDD	0.0705463	0.379623	CommonMind_isoQTL_MaxCPP	LARP4	HepG2|LARP4|human|larp4_HepG2_eCLIP.rep2.hg19
MDD	0.042137	0.42157	BLUEPRINT_sQTL_MaxCPP	LARP4	HepG2|LARP4|human|larp4_HepG2_eCLIP.rep2.hg19
MDD	0.00661183	0.489179	BLUEPRINT_DNAMETH_MaxCPP	LARP4	HepG2|LARP4|human|larp4_HepG2_eCLIP.rep2.hg19
MDD	-0.0750243	0.607786	BLUEPRINT_H3K27ac_MaxCPP	LARP4	HepG2|LARP4|human|larp4_HepG2_eCLIP.rep2.hg19
MDD	-0.221026	0.810455	BLUEPRINT_H3K4me1_MaxCPP	LARP4	HepG2|LARP4|human|larp4_HepG2_eCLIP.rep2.hg19
MDD	0.915169	0.010155	RBP	NCBP2	K562|NCBP2|human|ncbp2_K562_eCLIP.rep1.hg19
MDD	0.634364	0.0123229	GTEx_eQTL_MaxCPP	NCBP2	K562|NCBP2|human|ncbp2_K562_eCLIP.rep1.hg19
MDD	-0.0601214	0.574452	GTEx_sQTL_MaxCPP	NCBP2	K562|NCBP2|human|ncbp2_K562_eCLIP.rep1.hg19
MDD	0.0588884	0.399195	CommonMind_isoQTL_MaxCPP	NCBP2	K562|NCBP2|human|ncbp2_K562_eCLIP.rep1.hg19
MDD	0.0422821	0.421379	BLUEPRINT_sQTL_MaxCPP	NCBP2	K562|NCBP2|human|ncbp2_K562_eCLIP.rep1.hg19
MDD	0.0362513	0.440471	BLUEPRINT_DNAMETH_MaxCPP	NCBP2	K562|NCBP2|human|ncbp2_K562_eCLIP.rep1.hg19
MDD	-0.07846	0.612826	BLUEPRINT_H3K27ac_MaxCPP	NCBP2	K562|NCBP2|human|ncbp2_K562_eCLIP.rep1.hg19
MDD	-0.231895	0.822309	BLUEPRINT_H3K4me1_MaxCPP	NCBP2	K562|NCBP2|human|ncbp2_K562_eCLIP.rep1.hg19
MDD	1.14887	0.00380342	RBP	SF3A3	HepG2|SF3A3|human|sf3a3_HepG2_eCLIP.rep2.hg19
MDD	0.624776	0.0135224	GTEx_eQTL_MaxCPP	SF3A3	HepG2|SF3A3|human|sf3a3_HepG2_eCLIP.rep2.hg19
MDD	-0.0908595	0.611814	GTEx_sQTL_MaxCPP	SF3A3	HepG2|SF3A3|human|sf3a3_HepG2_eCLIP.rep2.hg19
MDD	0.0749028	0.372378	CommonMind_isoQTL_MaxCPP	SF3A3	HepG2|SF3A3|human|sf3a3_HepG2_eCLIP.rep2.hg19
MDD	0.0361104	0.432669	BLUEPRINT_sQTL_MaxCPP	SF3A3	HepG2|SF3A3|human|sf3a3_HepG2_eCLIP.rep2.hg19
MDD	0.0271003	0.455406	BLUEPRINT_DNAMETH_MaxCPP	SF3A3	HepG2|SF3A3|human|sf3a3_HepG2_eCLIP.rep2.hg19
MDD	-0.0803738	0.615657	BLUEPRINT_H3K27ac_MaxCPP	SF3A3	HepG2|SF3A3|human|sf3a3_HepG2_eCLIP.rep2.hg19
MDD	-0.22291	0.812373	BLUEPRINT_H3K4me1_MaxCPP	SF3A3	HepG2|SF3A3|human|sf3a3_HepG2_eCLIP.rep2.hg19
MDD	1.04687	0.00364705	RBP	SF3B4	HepG2|SF3B4|human|sf3b4_HepG2_eCLIP.rep2.hg19
MDD	0.618657	0.0142625	GTEx_eQTL_MaxCPP	SF3B4	HepG2|SF3B4|human|sf3b4_HepG2_eCLIP.rep2.hg19
MDD	-0.0910026	0.612242	GTEx_sQTL_MaxCPP	SF3B4	HepG2|SF3B4|human|sf3b4_HepG2_eCLIP.rep2.hg19
MDD	0.0758525	0.37086	CommonMind_isoQTL_MaxCPP	SF3B4	HepG2|SF3B4|human|sf3b4_HepG2_eCLIP.rep2.hg19
MDD	0.0337973	0.436992	BLUEPRINT_sQTL_MaxCPP	SF3B4	HepG2|SF3B4|human|sf3b4_HepG2_eCLIP.rep2.hg19
MDD	0.0329536	0.445768	BLUEPRINT_DNAMETH_MaxCPP	SF3B4	HepG2|SF3B4|human|sf3b4_HepG2_eCLIP.rep2.hg19
MDD	-0.0841846	0.621035	BLUEPRINT_H3K27ac_MaxCPP	SF3B4	HepG2|SF3B4|human|sf3b4_HepG2_eCLIP.rep2.hg19
MDD	-0.222254	0.8116	BLUEPRINT_H3K4me1_MaxCPP	SF3B4	HepG2|SF3B4|human|sf3b4_HepG2_eCLIP.rep2.hg19
MDD	0.60113	0.0513408	RBP	UPF1	K562|UPF1|human|upf1_K562_eCLIP.rep1.hg19
MDD	0.63408	0.0125367	GTEx_eQTL_MaxCPP	UPF1	K562|UPF1|human|upf1_K562_eCLIP.rep1.hg19
MDD	-0.0466257	0.557952	GTEx_sQTL_MaxCPP	UPF1	K562|UPF1|human|upf1_K562_eCLIP.rep1.hg19
MDD	0.0674717	0.384998	CommonMind_isoQTL_MaxCPP	UPF1	K562|UPF1|human|upf1_K562_eCLIP.rep1.hg19
MDD	0.0484706	0.409969	BLUEPRINT_sQTL_MaxCPP	UPF1	K562|UPF1|human|upf1_K562_eCLIP.rep1.hg19
MDD	0.0374559	0.438637	BLUEPRINT_DNAMETH_MaxCPP	UPF1	K562|UPF1|human|upf1_K562_eCLIP.rep1.hg19
MDD	-0.076063	0.609102	BLUEPRINT_H3K27ac_MaxCPP	UPF1	K562|UPF1|human|upf1_K562_eCLIP.rep1.hg19
MDD	-0.230258	0.820757	BLUEPRINT_H3K4me1_MaxCPP	UPF1	K562|UPF1|human|upf1_K562_eCLIP.rep1.hg19
MDD	1.15705	0.000534477	RBP	XRN2	HepG2|XRN2|human|xrn2_HepG2_eCLIP.rep2.hg19
MDD	0.644996	0.0107105	GTEx_eQTL_MaxCPP	XRN2	HepG2|XRN2|human|xrn2_HepG2_eCLIP.rep2.hg19
MDD	-0.0712259	0.588837	GTEx_sQTL_MaxCPP	XRN2	HepG2|XRN2|human|xrn2_HepG2_eCLIP.rep2.hg19
MDD	0.0696078	0.380486	CommonMind_isoQTL_MaxCPP	XRN2	HepG2|XRN2|human|xrn2_HepG2_eCLIP.rep2.hg19
MDD	0.0423725	0.420794	BLUEPRINT_sQTL_MaxCPP	XRN2	HepG2|XRN2|human|xrn2_HepG2_eCLIP.rep2.hg19
MDD	-0.00879419	0.514647	BLUEPRINT_DNAMETH_MaxCPP	XRN2	HepG2|XRN2|human|xrn2_HepG2_eCLIP.rep2.hg19
MDD	-0.0751949	0.608699	BLUEPRINT_H3K27ac_MaxCPP	XRN2	HepG2|XRN2|human|xrn2_HepG2_eCLIP.rep2.hg19
MDD	-0.217051	0.807358	BLUEPRINT_H3K4me1_MaxCPP	XRN2	HepG2|XRN2|human|xrn2_HepG2_eCLIP.rep2.hg19
SCZ	0.752302	0.000404408	RBP	AUH	HepG2|AUH|human|auh_HepG2_eCLIP.rep2.hg19
SCZ	0.48195	0.000491408	GTEx_eQTL_MaxCPP	AUH	HepG2|AUH|human|auh_HepG2_eCLIP.rep2.hg19
SCZ	0.10106	0.305877	GTEx_sQTL_MaxCPP	AUH	HepG2|AUH|human|auh_HepG2_eCLIP.rep2.hg19
SCZ	0.52005	5.97377e-05	CommonMind_isoQTL_MaxCPP	AUH	HepG2|AUH|human|auh_HepG2_eCLIP.rep2.hg19
SCZ	-0.0920858	0.755053	BLUEPRINT_sQTL_MaxCPP	AUH	HepG2|AUH|human|auh_HepG2_eCLIP.rep2.hg19
SCZ	-0.0942406	0.749992	BLUEPRINT_DNAMETH_MaxCPP	AUH	HepG2|AUH|human|auh_HepG2_eCLIP.rep2.hg19
SCZ	0.18334	0.110824	BLUEPRINT_H3K27ac_MaxCPP	AUH	HepG2|AUH|human|auh_HepG2_eCLIP.rep2.hg19
SCZ	-0.0806455	0.71548	BLUEPRINT_H3K4me1_MaxCPP	AUH	HepG2|AUH|human|auh_HepG2_eCLIP.rep2.hg19
SCZ	1.04011	6.50639e-06	RBP	DDX42	K562|DDX42|human|ddx42_K562_eCLIP.rep1.hg19
SCZ	0.491151	0.000406897	GTEx_eQTL_MaxCPP	DDX42	K562|DDX42|human|ddx42_K562_eCLIP.rep1.hg19
SCZ	0.0928849	0.321207	GTEx_sQTL_MaxCPP	DDX42	K562|DDX42|human|ddx42_K562_eCLIP.rep1.hg19
SCZ	0.518675	6.64343e-05	CommonMind_isoQTL_MaxCPP	DDX42	K562|DDX42|human|ddx42_K562_eCLIP.rep1.hg19
SCZ	-0.0944559	0.759407	BLUEPRINT_sQTL_MaxCPP	DDX42	K562|DDX42|human|ddx42_K562_eCLIP.rep1.hg19
SCZ	-0.108768	0.782749	BLUEPRINT_DNAMETH_MaxCPP	DDX42	K562|DDX42|human|ddx42_K562_eCLIP.rep1.hg19
SCZ	0.191938	0.100584	BLUEPRINT_H3K27ac_MaxCPP	DDX42	K562|DDX42|human|ddx42_K562_eCLIP.rep1.hg19
SCZ	-0.077372	0.707254	BLUEPRINT_H3K4me1_MaxCPP	DDX42	K562|DDX42|human|ddx42_K562_eCLIP.rep1.hg19
SCZ	1.19763	2.0554e-06	RBP	DDX6	K562|DDX6|human|ddx6_K562_eCLIP.rep2.hg19
SCZ	0.501468	0.00034504	GTEx_eQTL_MaxCPP	DDX6	K562|DDX6|human|ddx6_K562_eCLIP.rep2.hg19
SCZ	0.107812	0.295706	GTEx_sQTL_MaxCPP	DDX6	K562|DDX6|human|ddx6_K562_eCLIP.rep2.hg19
SCZ	0.519133	6.64127e-05	CommonMind_isoQTL_MaxCPP	DDX6	K562|DDX6|human|ddx6_K562_eCLIP.rep2.hg19
SCZ	-0.0858335	0.738676	BLUEPRINT_sQTL_MaxCPP	DDX6	K562|DDX6|human|ddx6_K562_eCLIP.rep2.hg19
SCZ	-0.134254	0.834219	BLUEPRINT_DNAMETH_MaxCPP	DDX6	K562|DDX6|human|ddx6_K562_eCLIP.rep2.hg19
SCZ	0.206338	0.0857171	BLUEPRINT_H3K27ac_MaxCPP	DDX6	K562|DDX6|human|ddx6_K562_eCLIP.rep2.hg19
SCZ	-0.0740545	0.698728	BLUEPRINT_H3K4me1_MaxCPP	DDX6	K562|DDX6|human|ddx6_K562_eCLIP.rep2.hg19
SCZ	0.756178	0.00106607	RBP	EFTUD2	HepG2|EFTUD2|human|eftud2_HepG2_eCLIP.rep2.hg19
SCZ	0.483998	0.000480727	GTEx_eQTL_MaxCPP	EFTUD2	HepG2|EFTUD2|human|eftud2_HepG2_eCLIP.rep2.hg19
SCZ	0.0745187	0.354607	GTEx_sQTL_MaxCPP	EFTUD2	HepG2|EFTUD2|human|eftud2_HepG2_eCLIP.rep2.hg19
SCZ	0.526314	5.25254e-05	CommonMind_isoQTL_MaxCPP	EFTUD2	HepG2|EFTUD2|human|eftud2_HepG2_eCLIP.rep2.hg19
SCZ	-0.09033	0.75004	BLUEPRINT_sQTL_MaxCPP	EFTUD2	HepG2|EFTUD2|human|eftud2_HepG2_eCLIP.rep2.hg19
SCZ	-0.10886	0.782329	BLUEPRINT_DNAMETH_MaxCPP	EFTUD2	HepG2|EFTUD2|human|eftud2_HepG2_eCLIP.rep2.hg19
SCZ	0.183425	0.11113	BLUEPRINT_H3K27ac_MaxCPP	EFTUD2	HepG2|EFTUD2|human|eftud2_HepG2_eCLIP.rep2.hg19
SCZ	-0.0738494	0.699641	BLUEPRINT_H3K4me1_MaxCPP	EFTUD2	HepG2|EFTUD2|human|eftud2_HepG2_eCLIP.rep2.hg19
SCZ	1.24385	6.99613e-08	RBP	FAM120A	K562|FAM120A|human|fam120a_K562_eCLIP.rep1.hg19
SCZ	0.500123	0.000361178	GTEx_eQTL_MaxCPP	FAM120A	K562|FAM120A|human|fam120a_K562_eCLIP.rep1.hg19
SCZ	0.123448	0.269455	GTEx_sQTL_MaxCPP	FAM120A	K562|FAM120A|human|fam120a_K562_eCLIP.rep1.hg19
SCZ	0.518253	6.58494e-05	CommonMind_isoQTL_MaxCPP	FAM120A	K562|FAM120A|human|fam120a_K562_eCLIP.rep1.hg19
SCZ	-0.0756239	0.71419	BLUEPRINT_sQTL_MaxCPP	FAM120A	K562|FAM120A|human|fam120a_K562_eCLIP.rep1.hg19
SCZ	-0.117764	0.798153	BLUEPRINT_DNAMETH_MaxCPP	FAM120A	K562|FAM120A|human|fam120a_K562_eCLIP.rep1.hg19
SCZ	0.217832	0.0743807	BLUEPRINT_H3K27ac_MaxCPP	FAM120A	K562|FAM120A|human|fam120a_K562_eCLIP.rep1.hg19
SCZ	-0.0818264	0.716982	BLUEPRINT_H3K4me1_MaxCPP	FAM120A	K562|FAM120A|human|fam120a_K562_eCLIP.rep1.hg19
SCZ	0.968917	1.47314e-05	RBP	IGF2BP3	HepG2|IGF2BP3|human|igf2bp3_HepG2_eCLIP.rep2.hg19
SCZ	0.499492	0.000322405	GTEx_eQTL_MaxCPP	IGF2BP3	HepG2|IGF2BP3|human|igf2bp3_HepG2_eCLIP.rep2.hg19
SCZ	0.10141	0.305429	GTEx_sQTL_MaxCPP	IGF2BP3	HepG2|IGF2BP3|human|igf2bp3_HepG2_eCLIP.rep2.hg19
SCZ	0.526766	5.23938e-05	CommonMind_isoQTL_MaxCPP	IGF2BP3	HepG2|IGF2BP3|human|igf2bp3_HepG2_eCLIP.rep2.hg19
SCZ	-0.0850431	0.738759	BLUEPRINT_sQTL_MaxCPP	IGF2BP3	HepG2|IGF2BP3|human|igf2bp3_HepG2_eCLIP.rep2.hg19
SCZ	-0.150403	0.864251	BLUEPRINT_DNAMETH_MaxCPP	IGF2BP3	HepG2|IGF2BP3|human|igf2bp3_HepG2_eCLIP.rep2.hg19
SCZ	0.206947	0.0837256	BLUEPRINT_H3K27ac_MaxCPP	IGF2BP3	HepG2|IGF2BP3|human|igf2bp3_HepG2_eCLIP.rep2.hg19
SCZ	-0.0733553	0.698063	BLUEPRINT_H3K4me1_MaxCPP	IGF2BP3	HepG2|IGF2BP3|human|igf2bp3_HepG2_eCLIP.rep2.hg19
SCZ	1.08326	1.95114e-05	RBP	LARP4	HepG2|LARP4|human|larp4_HepG2_eCLIP.rep2.hg19
SCZ	0.499444	0.000340981	GTEx_eQTL_MaxCPP	LARP4	HepG2|LARP4|human|larp4_HepG2_eCLIP.rep2.hg19
SCZ	0.0891293	0.328016	GTEx_sQTL_MaxCPP	LARP4	HepG2|LARP4|human|larp4_HepG2_eCLIP.rep2.hg19
SCZ	0.529234	4.85894e-05	CommonMind_isoQTL_MaxCPP	LARP4	HepG2|LARP4|human|larp4_HepG2_eCLIP.rep2.hg19
SCZ	-0.0884646	0.74567	BLUEPRINT_sQTL_MaxCPP	LARP4	HepG2|LARP4|human|larp4_HepG2_eCLIP.rep2.hg19
SCZ	-0.15895	0.878181	BLUEPRINT_DNAMETH_MaxCPP	LARP4	HepG2|LARP4|human|larp4_HepG2_eCLIP.rep2.hg19
SCZ	0.193892	0.0989043	BLUEPRINT_H3K27ac_MaxCPP	LARP4	HepG2|LARP4|human|larp4_HepG2_eCLIP.rep2.hg19
SCZ	-0.0619126	0.669136	BLUEPRINT_H3K4me1_MaxCPP	LARP4	HepG2|LARP4|human|larp4_HepG2_eCLIP.rep2.hg19
SCZ	0.970608	2.54985e-05	RBP	NCBP2	K562|NCBP2|human|ncbp2_K562_eCLIP.rep1.hg19
SCZ	0.487593	0.000439074	GTEx_eQTL_MaxCPP	NCBP2	K562|NCBP2|human|ncbp2_K562_eCLIP.rep1.hg19
SCZ	0.0964079	0.314733	GTEx_sQTL_MaxCPP	NCBP2	K562|NCBP2|human|ncbp2_K562_eCLIP.rep1.hg19
SCZ	0.517469	6.54073e-05	CommonMind_isoQTL_MaxCPP	NCBP2	K562|NCBP2|human|ncbp2_K562_eCLIP.rep1.hg19
SCZ	-0.0888468	0.746442	BLUEPRINT_sQTL_MaxCPP	NCBP2	K562|NCBP2|human|ncbp2_K562_eCLIP.rep1.hg19
SCZ	-0.101369	0.76477	BLUEPRINT_DNAMETH_MaxCPP	NCBP2	K562|NCBP2|human|ncbp2_K562_eCLIP.rep1.hg19
SCZ	0.192419	0.0996165	BLUEPRINT_H3K27ac_MaxCPP	NCBP2	K562|NCBP2|human|ncbp2_K562_eCLIP.rep1.hg19
SCZ	-0.0834995	0.721697	BLUEPRINT_H3K4me1_MaxCPP	NCBP2	K562|NCBP2|human|ncbp2_K562_eCLIP.rep1.hg19
SCZ	0.790726	0.00177071	RBP	SF3A3	HepG2|SF3A3|human|sf3a3_HepG2_eCLIP.rep2.hg19
SCZ	0.481483	0.000488687	GTEx_eQTL_MaxCPP	SF3A3	HepG2|SF3A3|human|sf3a3_HepG2_eCLIP.rep2.hg19
SCZ	0.0809022	0.343381	GTEx_sQTL_MaxCPP	SF3A3	HepG2|SF3A3|human|sf3a3_HepG2_eCLIP.rep2.hg19
SCZ	0.527755	5.07935e-05	CommonMind_isoQTL_MaxCPP	SF3A3	HepG2|SF3A3|human|sf3a3_HepG2_eCLIP.rep2.hg19
SCZ	-0.0900062	0.749858	BLUEPRINT_sQTL_MaxCPP	SF3A3	HepG2|SF3A3|human|sf3a3_HepG2_eCLIP.rep2.hg19
SCZ	-0.103797	0.769941	BLUEPRINT_DNAMETH_MaxCPP	SF3A3	HepG2|SF3A3|human|sf3a3_HepG2_eCLIP.rep2.hg19
SCZ	0.188762	0.104071	BLUEPRINT_H3K27ac_MaxCPP	SF3A3	HepG2|SF3A3|human|sf3a3_HepG2_eCLIP.rep2.hg19
SCZ	-0.0783505	0.71026	BLUEPRINT_H3K4me1_MaxCPP	SF3A3	HepG2|SF3A3|human|sf3a3_HepG2_eCLIP.rep2.hg19
SCZ	0.823884	0.00149244	RBP	SF3B4	HepG2|SF3B4|human|sf3b4_HepG2_eCLIP.rep2.hg19
SCZ	0.475181	0.000553458	GTEx_eQTL_MaxCPP	SF3B4	HepG2|SF3B4|human|sf3b4_HepG2_eCLIP.rep2.hg19
SCZ	0.078015	0.348208	GTEx_sQTL_MaxCPP	SF3B4	HepG2|SF3B4|human|sf3b4_HepG2_eCLIP.rep2.hg19
SCZ	0.528086	4.9844e-05	CommonMind_isoQTL_MaxCPP	SF3B4	HepG2|SF3B4|human|sf3b4_HepG2_eCLIP.rep2.hg19
SCZ	-0.0929134	0.756762	BLUEPRINT_sQTL_MaxCPP	SF3B4	HepG2|SF3B4|human|sf3b4_HepG2_eCLIP.rep2.hg19
SCZ	-0.0995201	0.760281	BLUEPRINT_DNAMETH_MaxCPP	SF3B4	HepG2|SF3B4|human|sf3b4_HepG2_eCLIP.rep2.hg19
SCZ	0.185609	0.107773	BLUEPRINT_H3K27ac_MaxCPP	SF3B4	HepG2|SF3B4|human|sf3b4_HepG2_eCLIP.rep2.hg19
SCZ	-0.0771974	0.707951	BLUEPRINT_H3K4me1_MaxCPP	SF3B4	HepG2|SF3B4|human|sf3b4_HepG2_eCLIP.rep2.hg19
SCZ	1.17993	1.31348e-06	RBP	UPF1	K562|UPF1|human|upf1_K562_eCLIP.rep1.hg19
SCZ	0.490301	0.000420872	GTEx_eQTL_MaxCPP	UPF1	K562|UPF1|human|upf1_K562_eCLIP.rep1.hg19
SCZ	0.109012	0.292448	GTEx_sQTL_MaxCPP	UPF1	K562|UPF1|human|upf1_K562_eCLIP.rep1.hg19
SCZ	0.527076	4.92292e-05	CommonMind_isoQTL_MaxCPP	UPF1	K562|UPF1|human|upf1_K562_eCLIP.rep1.hg19
SCZ	-0.0844264	0.736855	BLUEPRINT_sQTL_MaxCPP	UPF1	K562|UPF1|human|upf1_K562_eCLIP.rep1.hg19
SCZ	-0.114705	0.795396	BLUEPRINT_DNAMETH_MaxCPP	UPF1	K562|UPF1|human|upf1_K562_eCLIP.rep1.hg19
SCZ	0.195768	0.0960742	BLUEPRINT_H3K27ac_MaxCPP	UPF1	K562|UPF1|human|upf1_K562_eCLIP.rep1.hg19
SCZ	-0.077874	0.708405	BLUEPRINT_H3K4me1_MaxCPP	UPF1	K562|UPF1|human|upf1_K562_eCLIP.rep1.hg19
SCZ	0.712403	0.00122427	RBP	XRN2	HepG2|XRN2|human|xrn2_HepG2_eCLIP.rep2.hg19
SCZ	0.498466	0.000330421	GTEx_eQTL_MaxCPP	XRN2	HepG2|XRN2|human|xrn2_HepG2_eCLIP.rep2.hg19
SCZ	0.0948396	0.317385	GTEx_sQTL_MaxCPP	XRN2	HepG2|XRN2|human|xrn2_HepG2_eCLIP.rep2.hg19
SCZ	0.52508	5.3827e-05	CommonMind_isoQTL_MaxCPP	XRN2	HepG2|XRN2|human|xrn2_HepG2_eCLIP.rep2.hg19
SCZ	-0.0857739	0.739737	BLUEPRINT_sQTL_MaxCPP	XRN2	HepG2|XRN2|human|xrn2_HepG2_eCLIP.rep2.hg19
SCZ	-0.127974	0.824281	BLUEPRINT_DNAMETH_MaxCPP	XRN2	HepG2|XRN2|human|xrn2_HepG2_eCLIP.rep2.hg19
SCZ	0.18965	0.102927	BLUEPRINT_H3K27ac_MaxCPP	XRN2	HepG2|XRN2|human|xrn2_HepG2_eCLIP.rep2.hg19
SCZ	-0.074162	0.699772	BLUEPRINT_H3K4me1_MaxCPP	XRN2	HepG2|XRN2|human|xrn2_HepG2_eCLIP.rep2.hg19
