## Supplemental Table 5 for "Genome-wide landscape of RNA-binding protein dysregulation reveals a major impact on psychiatric disorder risk"

### Sheet: Baseline annotations
Baseline Feature Name	Baseline Feature Source
Gene regions	This manuscript
ExAC LoF intolerant genes - gene regions	This manuscript
ExAC LoF intolerant genes - coding regions	This manuscript
Coding_UCSC	Gazal et al. 2017 Nature Genetics
Coding_UCSC.extend.500	Gazal et al. 2017 Nature Genetics
CTCF_Hoffman	Gazal et al. 2017 Nature Genetics
CTCF_Hoffman.extend.500	Gazal et al. 2017 Nature Genetics
DGF_ENCODE	Gazal et al. 2017 Nature Genetics
DGF_ENCODE.extend.500	Gazal et al. 2017 Nature Genetics
DHS_peaks_Trynka	Gazal et al. 2017 Nature Genetics
DHS_Trynka	Gazal et al. 2017 Nature Genetics
DHS_Trynka.extend.500	Gazal et al. 2017 Nature Genetics
Enhancer_Andersson	Gazal et al. 2017 Nature Genetics
Enhancer_Andersson.extend.500	Gazal et al. 2017 Nature Genetics
Enhancer_Hoffman	Gazal et al. 2017 Nature Genetics
Enhancer_Hoffman.extend.500	Gazal et al. 2017 Nature Genetics
FetalDHS_Trynka	Gazal et al. 2017 Nature Genetics
FetalDHS_Trynka.extend.500	Gazal et al. 2017 Nature Genetics
H3K27ac_Hnisz	Gazal et al. 2017 Nature Genetics
H3K27ac_Hnisz.extend.500	Gazal et al. 2017 Nature Genetics
H3K27ac_PGC2	Gazal et al. 2017 Nature Genetics
H3K27ac_PGC2.extend.500	Gazal et al. 2017 Nature Genetics
H3K4me1_peaks_Trynka	Gazal et al. 2017 Nature Genetics
H3K4me1_Trynka	Gazal et al. 2017 Nature Genetics
H3K4me1_Trynka.extend.500	Gazal et al. 2017 Nature Genetics
H3K4me3_peaks_Trynka	Gazal et al. 2017 Nature Genetics
H3K4me3_Trynka	Gazal et al. 2017 Nature Genetics
H3K4me3_Trynka.extend.500	Gazal et al. 2017 Nature Genetics
H3K9ac_peaks_Trynka	Gazal et al. 2017 Nature Genetics
H3K9ac_Trynka	Gazal et al. 2017 Nature Genetics
H3K9ac_Trynka.extend.500	Gazal et al. 2017 Nature Genetics
Intron_UCSC	Gazal et al. 2017 Nature Genetics
Intron_UCSC.extend.500	Gazal et al. 2017 Nature Genetics
PromoterFlanking_Hoffman	Gazal et al. 2017 Nature Genetics
PromoterFlanking_Hoffman.extend.500	Gazal et al. 2017 Nature Genetics
Promoter_UCSC	Gazal et al. 2017 Nature Genetics
Promoter_UCSC.extend.500	Gazal et al. 2017 Nature Genetics
Repressed_Hoffman	Gazal et al. 2017 Nature Genetics
Repressed_Hoffman.extend.500	Gazal et al. 2017 Nature Genetics
SuperEnhancer_Hnisz	Gazal et al. 2017 Nature Genetics
SuperEnhancer_Hnisz.extend.500	Gazal et al. 2017 Nature Genetics
TFBS_ENCODE	Gazal et al. 2017 Nature Genetics
TFBS_ENCODE.extend.500	Gazal et al. 2017 Nature Genetics
Transcr_Hoffman	Gazal et al. 2017 Nature Genetics
Transcr_Hoffman.extend.500	Gazal et al. 2017 Nature Genetics
TSS_Hoffman	Gazal et al. 2017 Nature Genetics
TSS_Hoffman.extend.500	Gazal et al. 2017 Nature Genetics
UTR_3_UCSC	Gazal et al. 2017 Nature Genetics
UTR_3_UCSC.extend.500	Gazal et al. 2017 Nature Genetics
UTR_5_UCSC	Gazal et al. 2017 Nature Genetics
UTR_5_UCSC.extend.500	Gazal et al. 2017 Nature Genetics
WeakEnhancer_Hoffman	Gazal et al. 2017 Nature Genetics
WeakEnhancer_Hoffman.extend.500	Gazal et al. 2017 Nature Genetics
Super_Enhancer_Vahedi	Gazal et al. 2017 Nature Genetics
Super_Enhancer_Vahedi.extend.500	Gazal et al. 2017 Nature Genetics
Typical_Enhancer_Vahedi	Gazal et al. 2017 Nature Genetics
Typical_Enhancer_Vahedi.extend.500	Gazal et al. 2017 Nature Genetics
MAFbin1	Gazal et al. 2017 Nature Genetics
MAFbin2	Gazal et al. 2017 Nature Genetics
MAFbin3	Gazal et al. 2017 Nature Genetics
MAFbin4	Gazal et al. 2017 Nature Genetics
MAFbin5	Gazal et al. 2017 Nature Genetics
MAFbin6	Gazal et al. 2017 Nature Genetics
MAFbin7	Gazal et al. 2017 Nature Genetics
MAFbin8	Gazal et al. 2017 Nature Genetics
MAFbin9	Gazal et al. 2017 Nature Genetics
MAFbin10	Gazal et al. 2017 Nature Genetics
MAF_Adj_Predicted_Allele_Age	Gazal et al. 2017 Nature Genetics
MAF_Adj_LLD_AFR	Gazal et al. 2017 Nature Genetics
Recomb_Rate_10kb	Gazal et al. 2017 Nature Genetics
Nucleotide_Diversity_10kb	Gazal et al. 2017 Nature Genetics
Backgrd_Selection_Stat	Gazal et al. 2017 Nature Genetics
CpG_Content_50kb	Gazal et al. 2017 Nature Genetics
