## Supplemental Table 6 for "Genome-wide landscape of RNA-binding protein dysregulation reveals a major impact on psychiatric disorder risk"

### Sheet: GWAS list
GWAS	PMID
ADHD	30478444
ASD	30804558
Bipolar Disoder	29906448
Major depression	29700475
Schizophrenia	25056061
iPSYCH cross-disorder	30692689
Cigarettes per day	30643251
Depressive symptoms	29662059
Insomnia	30804565
Neuroticism	29255261
Cognitive performance	30038396
Height	30124842
Educational attainment	30038396
BMI	30124842
Smoking initiation	30643251
Crohn's disease	28067908
Atrial fibrillation	30061737
Myocardial infarction	28714975
Schizophrenia vs. Bipolar Disoder	29906448
